# Impact of rice *GENERAL REGULATORY FACTOR14h* (*GF14h*) on low-temperature seed germination and its application to breeding

**DOI:** 10.1101/2024.02.16.580620

**Authors:** Yusaku Sugimura, Kaori Oikawa, Yu Sugihara, Hiroe Utsushi, Eiko Kanzaki, Kazue Ito, Yumiko Ogasawara, Tomoaki Fujioka, Hiroki Takagi, Motoki Shimizu, Hiroyuki Shimono, Ryohei Terauchi, Akira Abe

## Abstract

Direct seeding is employed to circumvent the labor-intensive process of rice (*Oryza sativa*) transplantation, but this approach requires varieties with vigorous low-temperature germination (LTG) when sown in cold climates. To investigate the genetic basis of LTG, we identified the quantitative trait locus (QTL) *qLTG11* from rice variety Arroz da Terra, which shows rapid seed germination at lower temperatures, using QTL-seq. We delineated the candidate region to a 52-kb interval containing *GENERAL REGULATORY FACTOR14h* (*GF14h*) gene, which is expressed during seed germination. The Arroz da Terra *GF14h* allele encodes functional GF14h, whereas Japanese rice variety Hitomebore harbors a 4-bp deletion in the coding region. Knocking out functional *GF14h* in a near-isogenic line (NIL) carrying the Arroz da Terra allele decreased LTG, whereas overexpressing functional *GF14h* in Hitomebore increased LTG, indicating that *GF14h* is the causal gene behind *qLTG11*. Analysis of numerous Japanese rice accessions revealed that the functional *GF14h* allele was lost from popular varieties during modern breeding. We generated a NIL in the Hitomebore background carrying a 172-kb genomic fragment from Arroz da Terra including *GF14h*. The NIL showed superior LTG compared to Hitomebore, with otherwise comparable agronomic traits. The functional *GF14h* allele from Arroz da Terra represents a valuable resource for direct seeding in cold regions.

**Author Summary:** Rice serves as a fundamental crop sustaining over half of the global population. With the rapid growth of the world’s population, it will become increasingly important to improve rice productivity. On the other hand, the aging of rice farmers in Japan has resulted in a constant labor shortage. To address this, direct seeding, in which seeds are sown directly in rice fields without going through the most labor-intensive part of the rice cultivation process, i.e., seedling production and transplanting, has been recommended. However, prevalent elite rice varieties are known to be unsuitable for direct seeding due to their poor seed germination ability under low-temperature conditions. In this study, we show for the first time that *GF14h* gene from the Portuguese variety Arroz da Terra improves seed germination at low temperatures (LTG). In addition, a novel cross-bred line was generated by introducing the *GF14h*-containing genomic segment from Arroz da Terra into Hitomebore, a widely cultivated variety in northern Japan. This line is expected to be used as a pre-breeding material to enhance LTG. This study will provide a genetic basis for LTG and contribute to basic and applied research progress.
