## Supplementary Table 2 for "Impact of rice *GENERAL REGULATORY FACTOR14h* (*GF14h*) on low-temperature seed germination and its application to breeding"

### Sheet: Sheet2
Supplementary Table S2. List of rice varieties used in this study and their sequence read archive (SRA) IDs.
ID	Variety name	Allele of GF14h	Allele of LTG3-1	Ecotype	Country/Region	Release year	BioProject ID	SRA ID	Reference for SRA
WRC01	Nipponbare (IRGSP1.0)	Hit-type	Nip-type	tej	Japan	1961	PRJDB5773	DRR095353, DRR095354	Tanaka et al. 2020
IBRC01	Arroz_da_Terra	Arr-type	Arr-type	tej	Portugal	NA	PRJDB13449	DRR527119,DRR527120	This study
CV001184	Cody	Arr-type	Nip-type	tej	USA	<1950	PRJDB13450	DRR527178	This study
CV001215	Engkatek	Arr-type	Arr-type	trj	Malaysia	Land race	PRJDB13450	DRR527121,DRR527122	This study
CV001770	Modan	Arr-type	Arr-type	ind	India	Land race	PRJDB13450	DRR527123,DRR527124	This study
CV002223	Tetep	NA	Arr-type	trj	Vietnam	Land race	PRJDB13450	DRR527127,DRR527128	This study
CV002328	Zenith	Arr-type	Arr-type	trj	USA	NA	PRJDB13450	DRR527179	This study
CV002332	Aichinokaori	NA	Nip-type	tej	Japan	1984	PRJDB13450	DRR385105	Shimono et al. 2023
CV002346	Akisakari	Arr-type	Del-type	tej	Japan	2005	PRJDB13450	DRR385106	Shimono et al. 2023
CV002353	Akitakomachi	Hit-type	Del-type	tej	Japan	1982	PRJDB13450	DRR385107	Shimono et al. 2023
CV002358	Akidawara	Hit-type	Del-type	tej	Japan	2005	PRJDB7213	DRR148653	Yabe et al. 2018
CV002361	Akitsuho	Hit-type	Nip-type	tej	Japan	1968	PRJDB13450	DRR385108	Shimono et al. 2023
CV002365	Akihikari	Hit-type	Del-type	tej	Japan	1974	PRJDB7213	DRR148642	Yabe et al. 2018
CV002372	Akiyutaka	Hit-type	Del-type	tej	Japan	1976	PRJDB13450	DRR385109	Shimono et al. 2023
CV002375	Akenohoshi	Hit-type	Nip-type	tej	Japan	1982	PRJDB13450	DRR385297	Shimono et al. 2023
CV002378	Akebono	Hit-type	NA	tej	Japan	1949	PRJDB13450	DRR385110	Shimono et al. 2023
CV002382	Asagiri	Arr-type	Nip-type	tej	Japan	1959	PRJDB13450	DRR527180	This study
CV002384	Asahinoyume	Hit-type	Nip-type	tej	Japan	1992	PRJDB7213	DRR149181	Yabe et al. 2018
CV002387	Ajimaru	Hit-type	Nip-type	tej	Japan	1986	PRJDB13450	DRR385111	Shimono et al. 2023
CV002392	Asominori	Hit-type	Nip-type	tej	Japan	1970	PRJDB13450	DRR385112	Shimono et al. 2023
CV002395	Anekomochi	Hit-type	Del-type	tej	Japan	1989	PRJDB13450	DRR385113	Shimono et al. 2023
CV002539	Ikuhikari	Hit-type	Del-type	tej	Japan	1998	PRJDB13450	DRR385114	Shimono et al. 2023
CV002543	Ishihikari	Hit-type	Del-type	tej	Japan	1968	PRJDB13450	DRR385115	Shimono et al. 2023
CV002545	Itadaki	Hit-type	Del-type	tej	Japan	1997	PRJDB7213	DRR149148	Yabe et al. 2018
CV002548	Inabawase	Hit-type	Del-type	tej	Japan	1967	PRJDB13450	DRR527181	This study
CV002549	Inahikari	NA	Del-type	tej	Japan	1987	PRJDB13450	DRR385116	Shimono et al. 2023
CV002556	Ibukiwase	Hit-type	Del-type	tej	Japan	1981	PRJDB13450	DRR385117	Shimono et al. 2023
CV002570	Iwatekko	Hit-type	Del-type	tej	Japan	1998	PRJDB13450	DRR385118	Shimono et al. 2023
CV002612	I_go	Hit-type	Del-type	tej	Japan	Land race	PRJDB13450	DRR527134,DRR527135	This study
CV002793	Oochikara	NA	Del-type	tej	Japan	1984	PRJDB13450	DRR385119	Shimono et al. 2023
CV002807	Otentosodachi	NA	Del-type	tej	Japan	2006	PRJDB13450	DRR385120	Shimono et al. 2023
CV002809	Otomemochi	NA	Nip-type	tej	Japan	1964	PRJDB13450	DRR385121, DRR385122	Shimono et al. 2023
CV002836	Kuramochi	Hit-type	Nip-type	tej	Japan	1961	PRJDB13450	DRR385123	Shimono et al. 2023
CV002837	Kakehashi	Hit-type	NA	tej	Japan	1991	PRJDB13450	DRR385103	Shimono et al. 2023
CV002991	Kitaake	Hit-type	Nip-type	tej	Japan	1980	PRJDB13450	DRR385124	Shimono et al. 2023
CV002993	Kitao	Hit-type	Del-type	tej	Japan	1985	PRJDB13450	DRR385125	Shimono et al. 2023
CV003001	Kitahikari	Arr-type	NA	tej	Japan	1972	PRJDB13450	DRR385126	Shimono et al. 2023
CV003008	Kinuhikari	Arr-type	Del-type	tej	Japan	1983	PRJDB7213	DRR149147	Yabe et al. 2018
CV003024	Kiyohatamochi	Arr-type	Arr-type	tej	Japan	1984	PRJDB13450	DRR527182	This study
CV003025	Kiraho	Hit-type	Del-type	tej	Japan	2008	PRJDB13449	DRR527108	This study
CV003026	Kirara397	Hit-type	Del-type	tej	Japan	1985	PRJDB7213	DRR169103	Yabe et al. 2018
CV003029	Ginotome	Hit-type	NA	tej	Japan	1997	PRJDB13449	DRR527109	This study
CV003032	Kinpa	Arr-type	Nip-type	tej	Japan	1961	PRJDB13450	DRR385127	Shimono et al. 2023
CV003035	Kusanagi	Arr-type	Nip-type	tej	Japan	1960	PRJDB13450	DRR527183	This study
CV003041	Kuju	Arr-type	Nip-type	tej	Japan	1959	PRJDB13450	DRR385128	Shimono et al. 2023
CV003045	Kunihikari	Arr-type	Nip-type	tej	Japan	1963	PRJDB13450	DRR385129, DRR385130	Shimono et al. 2023
CV003148	Koigokoro	Hit-type	Nip-type	tej	Japan	1992	PRJDB13450	DRR385131	Shimono et al. 2023
CV003156	Koganehikari	Hit-type	Del-type	tej	Japan	1978	PRJDB13450	DRR385132	Shimono et al. 2023
CV003157	Koganemasari	Arr-type	Nip-type	tej	Japan	1973	PRJDB13450	DRR385133	Shimono et al. 2023
CV003158	Koganemochi	Arr-type	NA	tej	Japan	1956	PRJDB7213	DRR149154	Yabe et al. 2018
CV003163	Kokonoemochi	Hit-type	Del-type	tej	Japan	1985	PRJDB13450	DRR385134	Shimono et al. 2023
CV003166	Kokorozukushi	Hit-type	Nip-type	tej	Japan	1985	PRJDB13450	DRR385135, DRR385136	Shimono et al. 2023
CV003167	Kokoromachi	Hit-type	Del-type	tej	Japan	1987	PRJDB13450	DRR385298	Shimono et al. 2023
CV003170	Koshinishiki	Hit-type	NA	tej	Japan	1965	PRJDB13450	DRR385137, DRR385138	Shimono et al. 2023
CV003173	Koshihikari	Hit-type	Del-type	tej	Japan	1953	PRJDB13449	DRR385104	Shimono et al. 2023
CV003301	Kochihibiki	Hit-type	Nip-type	tej	Japan	1973	PRJDB13450	DRR385139	Shimono et al. 2023
CV003302	Kochiminori	NA	Del-type	tej	Japan	1980	PRJDB13450	DRR385140	Shimono et al. 2023
CV003307	Koharumochi	Hit-type	Del-type	tej	Japan	2008	PRJDB13450	DRR385141, DRR385142	Shimono et al. 2023
CV003324	Saiwaimochi	Hit-type	Del-type	tej	Japan	1978	PRJDB13450	DRR385143	Shimono et al. 2023
CV003329	Sakakimochi	Hit-type	Del-type	tej	Japan	1967	PRJDB13450	DRR385144, DRR385145	Shimono et al. 2023
CV003337	Sakihikari	Hit-type	Del-type	tej	Japan	1997	PRJDB13450	DRR385146	Shimono et al. 2023
CV003341	Sasashigure	Arr-type	Del-type	tej	Japan	1949	PRJDB7213	DRR149146	Yabe et al. 2018
CV003342	Sasanishiki	Arr-type	NA	tej	Japan	1960	PRJDB13449	DRR385147	Shimono et al. 2023
CV003344	SasanishikiBL1	Arr-type	Del-type	tej	Japan	1986	PRJDB13450	DRR385148	Shimono et al. 2023
CV003356	Sasahonami	Hit-type	NA	tej	Japan	1958	PRJDB13450	DRR527184	This study
CV003358	Sachiizumi	Hit-type	Del-type	tej	Japan	1982	PRJDB13450	DRR385149	Shimono et al. 2023
CV003375	Satojiman	Hit-type	Del-type	tej	Japan	2001	PRJDB7213	DRR149173	Yabe et al. 2018
CV003382	Sari_Queen	Hit-type	Arr-type	tej	Japan	1988	PRJDB13450	DRR385150	Shimono et al. 2023
CV003387	Sawanohana	Arr-type	Del-type	tej	Japan	1956	PRJDB13450	DRR385151	Shimono et al. 2023
CV003497	Shiokari	NA	Del-type	tej	Japan	1961	PRJDB13450	DRR385152	Shimono et al. 2023
CV003515	Shimokita	Hit-type	Nip-type	tej	Japan	1960	PRJDB13450	DRR385299	Shimono et al. 2023
CV003534	Shintsurumochi	Hit-type	Del-type	tej	Japan	1956	PRJDB13450	DRR527185	This study
CV003552	Sekiminori	Hit-type	Del-type	tej	Japan	1950	PRJDB13450	DRR527186	This study
CV003601	Takanari	Arr-type	Nip-type	ind	Japan	1987	PRJDB13864	DRR480536,DRR480537,DRR480538,DRR480539,DRR480540,DRR480541,DRR480542	This study
CV003603	Takaneminori	Hit-type	Del-type	tej	Japan	1982	PRJDB13450	DRR385153	Shimono et al. 2023
CV003614	Tachisuzuka	Hit-type	Del-type	tej	Japan	2008	PRJDB13450	DRR385154	Shimono et al. 2023
CV003616	Tachiharuka	Hit-type	Del-type	tej	Japan	2010	PRJDB13450	DRR385155	Shimono et al. 2023
CV003627	Tamahonami	Arr-type	Nip-type	tej	Japan	1980	PRJDB13450	DRR385156	Shimono et al. 2023
CV003629	Tamayodo	Arr-type	Nip-type	tej	Japan	1962	PRJDB13450	DRR385157	Shimono et al. 2023
CV003633	Tawawakko	NA	NA	tej	Japan	2015	PRJDB13449	DRR527105	This study
CV003638	Tannemochi	Hit-type	Del-type	tej	Japan	1980	PRJDB13450	DRR385158	Shimono et al. 2023
CV003738	Chikubuwase	Hit-type	Del-type	tej	Japan	1980	PRJDB13450	DRR385159, DRR385160	Shimono et al. 2023
CV003756	Chiyonishiki	Hit-type	Del-type	tej	Japan	1980	PRJDB7213	DRR149162	Yabe et al. 2018
CV003760	Chiyohonami	Arr-type	Del-type	tej	Japan	1984	PRJDB7213	DRR149132	Yabe et al. 2018
CV003769	Tsugaruroman	Hit-type	Del-type	tej	Japan	1992	PRJDB7213	DRR149123	Yabe et al. 2018
CV003773	Tsukimimochi	Hit-type	NA	tej	Japan	1960	PRJDB13450	DRR385161, DRR385162	Shimono et al. 2023
CV003789	Tsubuyutaka	Hit-type	Del-type	tej	Japan	2001	PRJDB13449	DRR527110	This study
CV003793	Tsuyahime	NA	Del-type	tej	Japan	2005	PRJDB7213	DRR148645	Yabe et al. 2018
CV003843	Tentakaku	Hit-type	Del-type	tej	Japan	2000	PRJDB13450	DRR385163	Shimono et al. 2023
CV003860	Todorokiwase	Hit-type	Del-type	tej	Japan	1965	PRJDB7213	DRR149151	Yabe et al. 2018
CV003862	Tonewase	Arr-type	Del-type	tej	Japan	1946	PRJDB13450	DRR385164	Shimono et al. 2023
CV003863	Domannaka	Hit-type	Del-type	tej	Japan	1987	PRJDB13450	DRR385165	Shimono et al. 2023
CV003886	Toyonisiki	Hit-type	Del-type	tej	Japan	1966	PRJDB7213	DRR149130	Yabe et al. 2018
CV003887	Toyohatamochi	Arr-type	Arr-type	tej	Japan	1981	PRJDB13450	DRR527187	This study
CV003898	Dontokoi	Arr-type	Del-type	tej	Japan	1990	PRJDB7213	DRR148647	Yabe et al. 2018
CV003899	Donpishari	Hit-type	Del-type	tej	Japan	2002	PRJDB13449	DRR527117	This study
CV004809	Naganohomare	Hit-type	Del-type	tej	Japan	1977	PRJDB13450	DRR385166	Shimono et al. 2023
CV004816	Nasuhikari	Hit-type	Del-type	tej	Japan	1998	PRJDB13450	DRR385167	Shimono et al. 2023
CV004824	Natsunotayori	Hit-type	Del-type	tej	Japan	1989	PRJDB13450	DRR385168	Shimono et al. 2023
CV004826	Natsuhikari	Hit-type	Del-type	tej	Japan	1980	PRJDB7213	DRR149128	Yabe et al. 2018
CV004828	Natsuhonoka	Hit-type	Del-type	tej	Japan	2009	PRJDB13450	DRR385169	Shimono et al. 2023
CV004830	Nanatsuboshi	Hit-type	Del-type	tej	Japan	1998	-	Not available	Shimono et al. 2023
CV004838	Nikomaru	Hit-type	Del-type	tej	Japan	2002	PRJDB7213	DRR148664	Yabe et al. 2018
CV004845	Nishihomare	Hit-type	Nip-type	tej	Japan	1975	PRJDB7213	DRR149203	Yabe et al. 2018
CV004847	Nihonmasari	Hit-type	Nip-type	tej	Japan	1969	PRJDB7213	DRR149172	Yabe et al. 2018
CV004868	Haenuki	Hit-type	Del-type	tej	Japan	1990	PRJDB7213	DRR149139	Yabe et al. 2018
CV004873	Hakutomochi	Hit-type	NA	tej	Japan	1981	PRJDB13450	DRR385170	Shimono et al. 2023
CV004879	Hatajirushi	Hit-type	Del-type	tej	Japan	1994	PRJDB13450	DRR385171	Shimono et al. 2023
CV004898	Hatsushimo	Arr-type	Nip-type	tej	Japan	1943	PRJDB7213	DRR149182	Yabe et al. 2018
CV004902	Hatsunishiki	Hit-type	Nip-type	tej	Japan	1952	PRJDB7213	DRR149144	Yabe et al. 2018
CV004910	Hanaechizen	Hit-type	Del-type	tej	Japan	1988	PRJDB7213	DRR149152	Yabe et al. 2018
CV004920	Hananomai	Hit-type	Del-type	tej	Japan	1981	PRJDB13450	DRR385300	Shimono et al. 2023
CV004925	Habataki	Arr-type	Nip-type	ind	Japan	1984	PRJDB13450	DRR385172	Shimono et al. 2023
CV004940	Hayahikari	Hit-type	Del-type	tej	Japan	1971	PRJDB13450	DRR385173, DRR385174	Shimono et al. 2023
CV004945	Hayayuki	Hit-type	Arr-type	tej	Japan	1965	PRJDB13864	DRR527277,DRR527278,DRR527279,DRR527280,DRR527281	This study
CV004951	Harumoni	Hit-type	Del-type	tej	Japan	2009	PRJDB13450	DRR385175	Shimono et al. 2023
CV005016	Higonohana	Arr-type	Nip-type	tej	Japan	1983	PRJDB13450	DRR385176, DRR385177	Shimono et al. 2023
CV005069	Hitomebore	Hit-type	Del-type	tej	Japan	1988	PRJDB13450	DRR391466, DRR391467, DRR391468,DRR391469,DRR391470	Sugihara et al. 2023
CV005074	Hinokuniotome	Hit-type	Nip-type	tej	Japan	1988	PRJDB13450	DRR385178	Shimono et al. 2023
CV005075	Hinohikari	Hit-type	Del-type	tej	Japan	1986	PRJDB7213	DRR149202	Yabe et al. 2018
CV005097	Hiyokumochi	Hit-type	Nip-type	tej	Japan	1968	PRJDB7213	DRR149198	Yabe et al. 2018
CV005250	Fukunishiki	Arr-type	Nip-type	tej	Japan	1962	PRJDB13450	DRR527188	This study
CV005254	Fukunohana	Hit-type	Nip-type	tej	Japan	1964	PRJDB13450	DRR385181	Shimono et al. 2023
CV005256	Fukuhikari	NA	Del-type	tej	Japan	1970	PRJDB13450	DRR385182, DRR385183	Shimono et al. 2023
CV005257	Fukuhibiki	Hit-type	Del-type	tej	Japan	1988	PRJDB7213	DRR149135	Yabe et al. 2018
CV005259	Fukuhonami	Hit-type	Del-type	tej	Japan	1975	PRJDB13450	DRR385184	Shimono et al. 2023
CV005266	Fusaotome	Hit-type	Del-type	tej	Japan	1994	PRJDB7213	DRR149156	Yabe et al. 2018
CV005272	Fujihikari	Hit-type	Del-type	tej	Japan	1973	PRJDB7213	DRR169112	Yabe et al. 2018
CV005274	Fujiminori	Hit-type	Del-type	tej	Japan	1958	PRJDB13450	DRR385185	Shimono et al. 2023
CV005379	Fukei175	Hit-type	Del-type	tej	Japan	1993	PRJDB7213	DRR149126	Yabe et al. 2018
CV005628	Fukeimochi170	Hit-type	Del-type	tej	Japan	1992	PRJDB13450	DRR385186	Shimono et al. 2023
CV005653	Benisengoku	Hit-type	Nip-type	tej	Japan	1950	PRJDB7213	DRR149138	Yabe et al. 2018
CV005660	Hounenwase	Hit-type	Del-type	tej	Japan	1952	PRJDB7213	DRR149150	Yabe et al. 2018
CV005661	Hoyoku	Hit-type	Nip-type	tej	Japan	1959	PRJDB7213	DRR149199	Yabe et al. 2018
CV005664	Horei	NA	Del-type	tej	Japan	1977	PRJDB13450	DRR385187	Shimono et al. 2023
CV005667	Hoshiaoba	Hit-type	Del-type	ind	Japan	1995	PRJDB13450	DRR385188, DRR385189	Shimono et al. 2023
CV005673	Hoshinoyume	Hit-type	Del-type	tej	Japan	1993	PRJDB7213	DRR169104	Yabe et al. 2018
CV005677	Hoshiyutaka	Arr-type	Nip-type	admix	Japan	1984	PRJDB13450	DRR385190	Shimono et al. 2023
CV005682	Honoka224	Hit-type	Del-type	tej	Japan	1987	-	Not available	Shimono et al. 2023
CV005683	Hohoemi	Hit-type	Del-type	tej	Japan	1991	PRJDB13450	DRR385191	Shimono et al. 2023
CV005691	Maihime	Hit-type	Del-type	tej	Japan	1990	PRJDB13450	DRR385192	Shimono et al. 2023
CV005695	Masshigura	NA	Del-type	tej	Japan	1999	PRJDB13450	DRR385193	Shimono et al. 2023
CV005696	Matsumae	Arr-type	Del-type	tej	Japan	1967	PRJDB13450	DRR385194	Shimono et al. 2023
CV005698	Manamusume	Hit-type	Del-type	tej	Japan	1992	PRJDB7213	DRR149133	Yabe et al. 2018
CV005700	Mangetsumochi	Hit-type	Nip-type	tej	Japan	1960	PRJDB13450	DRR385195	Shimono et al. 2023
CV005704	Manryo	Arr-type	NA	tej	Japan	1956	PRJDB13450	DRR527189	This study
CV005712	Mizuhatamochi	NA	Arr-type	tej	Japan	1966	PRJDB13450	DRR527190	This study
CV005713	Mizuho	Hit-type	Nip-type	tej	Japan	1971	PRJDB13450	DRR385196	Shimono et al. 2023
CV005714	Mizuhochikara	Hit-type	Nip-type	admix	Japan	1992	PRJDB13450	DRR385197	Shimono et al. 2023
CV005716	Mizuhonokagayaki	Hit-type	Del-type	tej	Japan	2003	PRJDB13450	DRR385198	Shimono et al. 2023
CV005730	Minaminishiki	Hit-type	Nip-type	tej	Japan	1972	PRJDB13450	DRR385199	Shimono et al. 2023
CV005736	Mineasahi	Hit-type	Del-type	tej	Japan	1973	PRJDB7213	DRR149157	Yabe et al. 2018
CV005740	Mineharuka	Hit-type	Del-type	tej	Japan	2002	PRJDB7213	DRR148656	Yabe et al. 2018
CV005741	Mineyutaka	Arr-type	Nip-type	tej	Japan	1968	PRJDB13450	DRR385200	Shimono et al. 2023
CV005751	Mimasari	Hit-type	Nip-type	tej	Japan	1955	PRJDB13450	DRR527136,DRR527137	This study
CV005769	Milky_Queen	Hit-type	Del-type	tej	Japan	1992	PRJDB13450	DRR385201	Shimono et al. 2023
CV005777	Milky_Princess	Hit-type	Del-type	tej	Japan	1997	PRJDB13450	DRR385202	Shimono et al. 2023
CV005844	Musashikogane	Arr-type	Nip-type	tej	Japan	1978	PRJDB13450	DRR385203	Shimono et al. 2023
CV005883	Mutsuhonami	Hit-type	Del-type	tej	Japan	1970	PRJDB13450	DRR385204	Shimono et al. 2023
CV005891	Menkomochi	Hit-type	Del-type	tej	Japan	2011	PRJDB13449	DRR527111	This study
CV005897	Mochiminori	Hit-type	Nip-type	tej	Japan	1987	PRJDB13450	DRR385205	Shimono et al. 2023
CV005898	Mochimusume	Arr-type	Del-type	tej	Japan	1999	PRJDB13450	DRR385206	Shimono et al. 2023
CV005899	Mochibijin	Hit-type	Nip-type	tej	Japan	1998	PRJDB13449	DRR527112	This study
CV005914	Yashiromochi	Hit-type	Nip-type	tej	Japan	1958	PRJDB13450	DRR385207, DRR385208	Shimono et al. 2023
CV005916	Yatanomochi	Hit-type	Nip-type	tej	Japan	2007	PRJDB13450	DRR527191	This study
CV005919	Yamauta	Hit-type	Del-type	tej	Japan	1986	PRJDB13450	DRR385209	Shimono et al. 2023
CV005923	Yamadawara	Hit-type	Nip-type	tej	Japan	2008	PRJDB13450	DRR385210	Shimono et al. 2023
CV005930	Ymabiko	Hit-type	Nip-type	tej	Japan	1955	PRJDB7213	DRR149193	Yabe et al. 2018
CV005933	Yamahoshi	Arr-type	Nip-type	tej	Japan	1961	PRJDB13450	DRR385211	Shimono et al. 2023
CV005964	Yukara	Arr-type	Del-type	tej	Japan	1959	PRJDB7213	DRR169108	Yabe et al. 2018
CV005968	Yugafumochi	Hit-type	Del-type	tej	Japan	2002	PRJDB13450	DRR385212	Shimono et al. 2023
CV005973	Yukisayaka	Hit-type	Del-type	tej	Japan	2005	PRJDB13450	DRR385213	Shimono et al. 2023
CV005976	Yukinosei	Hit-type	Del-type	tej	Japan	1984	PRJDB13450	DRR385214	Shimono et al. 2023
CV005978	Yukihikari	Hit-type	Del-type	tej	Japan	1981	PRJDB7213	DRR169105	Yabe et al. 2018
CV005979	Yukimaru	Hit-type	Del-type	tej	Japan	1990	PRJDB7213	DRR169115	Yabe et al. 2018
CV005989	Yumeakari	NA	Del-type	tej	Japan	1995	PRJDB7213	DRR149124	Yabe et al. 2018
CV005990	Yumeakogare	Hit-type	Del-type	tej	Japan	1990	PRJDB13450	DRR385215	Shimono et al. 2023
CV005995	Yumekogane	NA	Del-type	tej	Japan	1992	PRJDB13449	DRR527106	This study
CV005998	Yumesayaka	Hit-type	Del-type	tej	Japan	1998	PRJDB13450	DRR385216	Shimono et al. 2023
CV006002	Yumenohatamochi	Arr-type	NA	tej	Japan	1992	PRJDB13450	DRR527192	This study
CV006003	Yumehikari	Hit-type	Del-type	tej	Japan	1987	PRJDB13450	DRR385217	Shimono et al. 2023
CV006015	Yokaminori	Hit-type	Nip-type	tej	Japan	1984	PRJDB13450	DRR385218	Shimono et al. 2023
CV006017	Yoneshiro	Hit-type	NA	tej	Japan	1959	PRJDB13450	DRR385301	Shimono et al. 2023
CV006021	Leaf_star	Hit-type	Nip-type	admix	Japan	2002	PRJDB13449	DRR527118	This study
CV006030	Reiho	Arr-type	Nip-type	tej	Japan	1966	PRJDB7213	DRR149197	Yabe et al. 2018
CV006031	Reimei	Hit-type	Del-type	tej	Japan	1963	PRJDB7213	DRR149127	Yabe et al. 2018
CV006044	Wataboshi	Hit-type	Nip-type	tej	Japan	1988	PRJDB13450	DRR385219	Shimono et al. 2023
CV006227	Aichi67	Hit-type	NA	tej	Japan	1984	PRJDB13450	DRR385220, DRR385221	Shimono et al. 2023
CV006228	Aichi68	Arr-type	Nip-type	tej	Japan	1984	PRJDB13450	DRR385222	Shimono et al. 2023
CV006259	Aichi98	Arr-type	NA	tej	Japan	1993	PRJDB13450	DRR527193,DRR527194	This study
CV006351	Aoinokaze	Hit-type	Del-type	tej	Japan	1986	PRJDB13450	DRR385223	Shimono et al. 2023
CV006354	Asahi	Arr-type	Nip-type	tej	Japan	Land race	PRJDB13450	DRR527138,DRR527139	This study
CV006367	Asahimochi	Hit-type	Nip-type	tej	Japan	1926	PRJDB13450	DRR385224	Shimono et al. 2023
CV006368	Ayanisiki	Arr-type	Nip-type	tej	Japan	1948	PRJDB13450	DRR527196	This study
CV006386	Iseho	Hit-type	Nip-type	tej	Japan	Land race	PRJDB13450	DRR527197	This study
CV006882	Eiko	Arr-type	Del-type	tej	Japan	1939	PRJDB7213	DRR169110	Yabe et al. 2018
CV007003	Etsunan124	Hit-type	Del-type	tej	Japan	1978	PRJDB13450	DRR385225	Shimono et al. 2023
CV007011	Etsunan131	Hit-type	Del-type	tej	Japan	1981	PRJDB13450	DRR385226	Shimono et al. 2023
CV007045	Etsunan163	Arr-type	Del-type	tej	Japan	1995	PRJDB13450	DRR385227	Shimono et al. 2023
CV007049	Etsunan168	Hit-type	Del-type	tej	Japan	1996	PRJDB13450	DRR385228	Shimono et al. 2023
CV007253	Kochijiwase	Arr-type	Nip-type	tej	Japan	1953	PRJDB7213	DRR149155	Yabe et al. 2018
CV007425	Ouu2	Hit-type	Del-type	tej	Japan	1925	PRJDB13450	DRR527198	This study
CV007438	Ouu312	Hit-type	Del-type	tej	Japan	1982	PRJDB13450	DRR385229	Shimono et al. 2023
CV007444	Ouu319	Arr-type	Del-type	tej	Japan	1985	PRJDB13450	DRR385230	Shimono et al. 2023
CV007454	Ouu328	Hit-type	Del-type	tej	Japan	1987	PRJDB13450	DRR385231	Shimono et al. 2023
CV007485	Ouu357	Hit-type	Del-type	tej	Japan	1995	PRJDB13450	DRR385232	Shimono et al. 2023
CV007498	Ouu371	Hit-type	Del-type	tej	Japan	1999	PRJDB13450	DRR385233	Shimono et al. 2023
CV007655	Koganenishiki	Hit-type	Nip-type	tej	Japan	1951	PRJDB13450	DRR385234	Shimono et al. 2023
CV007656	Koganebare	Hit-type	Nip-type	tej	Japan	1977	PRJDB7213	DRR149178	Yabe et al. 2018
CV007816	Hanasayaka	Hit-type	Del-type	tej	Japan	2011	PRJDB13450	DRR527199	This study
CV007819	Hanafubuki	Hit-type	Del-type	tej	Japan	1983	PRJDB13450	DRR385235	Shimono et al. 2023
CV007839	Sakigake	Hit-type	Arr-type	tej	Japan	Land race	PRJDB13450	DRR527140,DRR527141	This study
CV007849	Karihashinshu	Hit-type	NA	tej	Japan	Land race	PRJDB13450	DRR527142,DRR527143	This study
CV007939	Sekitori	Arr-type	Arr-type	tej	Japan	Land race	PRJDB7213	DRR149168	Yabe et al. 2018
CV007958	Kanto100	NA	Nip-type	tej	Japan	1970	PRJDB13450	DRR527200	This study
CV007983	Kanto123	NA	Nip-type	tej	Japan	1979	PRJDB13450	DRR385236	Shimono et al. 2023
CV007984	Kanto124	Hit-type	Nip-type	tej	Japan	1979	PRJDB13450	DRR385237	Shimono et al. 2023
CV007985	Kanto125	Hit-type	Nip-type	tej	Japan	1980	PRJDB13450	DRR385238	Shimono et al. 2023
CV007991	Kanto131	Hit-type	NA	tej	Japan	1981	PRJDB13450	DRR385239	Shimono et al. 2023
CV007997	Kanto137	Hit-type	Nip-type	tej	Japan	1983	PRJDB13450	DRR385240, DRR385241	Shimono et al. 2023
CV008015	Kanto155	Hit-type	Nip-type	tej	Japan	1989	PRJDB13450	DRR385242, DRR385243	Shimono et al. 2023
CV008022	Kanto161	Arr-type	Nip-type	tej	Japan	1990	PRJDB13450	DRR527201	This study
CV008023	Kanto162	NA	Del-type	tej	Japan	1991	PRJDB13450	DRR385244	Shimono et al. 2023
CV008031	Kanto170	NA	Del-type	tej	Japan	1993	PRJDB13450	DRR527202,DRR527203	This study
CV008068	Kanto208	Arr-type	Del-type	tej	Japan	2001	PRJDB13450	DRR385245	Shimono et al. 2023
CV008167	Kanto53	Hit-type	Nip-type	tej	Japan	1951	PRJDB13450	DRR527204	This study
CV008270	Kantomochi128	Hit-type	Nip-type	tej	Japan	1980	PRJDB13450	DRR385246	Shimono et al. 2023
CV009189	Kamenoo	Arr-type	Arr-type	tej	Japan	Land race	PRJDB7213	DRR149176	Yabe et al. 2018
CV009192	Kamenoo4	Hit-type	Del-type	tej	Japan	Land race	PRJDB7213	DRR149129	Yabe et al. 2018
CV009544	Tamasakae	Hit-type	Nip-type	tej	Japan	1959	PRJDB13450	DRR385247	Shimono et al. 2023
CV009695	Kinki33	Arr-type	Nip-type	tej	Japan	1941	PRJDB13450	DRR385248, DRR385249	Shimono et al. 2023
CV009754	Konjikinokaze	Hit-type	Del-type	tej	Japan	2015	PRJDB13449	DRR527107	This study
CV009760	Kinmaze	Hit-type	Nip-type	tej	Japan	1948	PRJDB7213	DRR148657	Yabe et al. 2018
CV009768	Ginginga	Hit-type	NA	tej	Japan	1997	PRJDB13450	DRR527113	This study
CV009780	Ginganoshizuku	Hit-type	Del-type	tej	Japan	2012	PRJDB13449	DRR480543,DRR480544	This study
CV009783	Ginbozu	Arr-type	Nip-type	tej	Japan	Land race	PRJDB7213	DRR149191	Yabe et al. 2018
CV009790	Gibozunakate	NA	Arr-type	tej	Japan	Land race	PRJDB13450	DRR527207	This study
CV009964	Kyushu8	Arr-type	Nip-type	tej	Japan	<1940	PRJDB13450	DRR527144,DRR527145	This study
CV010023	Kuuiku147	Arr-type	Del-type	tej	Japan	1992	-	Not available	This study
CV010531	Megumimochi	Hit-type	NA	tej	Japan	1980	PRJDB13450	DRR385250, DRR385251	Shimono et al. 2023
CV010569	Yuinoka	Hit-type	Del-type	tej	Japan	2009	PRJDB13449	DRR527114	This study
CV010570	Tsukinohikari	Hit-type	Nip-type	tej	Japan	1982	PRJDB7213	DRR149185	Yabe et al. 2018
CV010738	Gohyakumangoku	Hit-type	Del-type	tej	Japan	1957	PRJDB13450	DRR385252	Shimono et al. 2023
CV010755	Hikari	NA	Nip-type	tej	Japan	<1940	PRJDB13450	DRR527208	This study
CV010777	Kudomochi	Hit-type	Del-type	tej	Japan	1950	PRJDB13450	DRR527209	This study
CV010780	Sachikaze	Hit-type	Nip-type	tej	Japan	1957	PRJDB13450	DRR385253	Shimono et al. 2023
CV010941	Araki	Arr-type	Arr-type	tej	Japan	Land race	PRJDB13450	DRR527210	This study
CV011310	Kokuryomiyako	Hit-type	Nip-type	tej	Japan	Land race	PRJDB13450	DRR527211	This study
CV011447	Kuroka	Arr-type	Arr-type	tej	Japan	Land race	PRJDB13450	DRR527146,DRR527147	This study
CV012549	Aya	Hit-type	Nip-type	tej	Japan	1988	PRJDB13450	DRR385254	Shimono et al. 2023
CV012559	Matsuribare	Hit-type	Del-type	tej	Japan	1990	PRJDB7213	DRR149184	Yabe et al. 2018
CV012722	Saitamamochi10	Arr-type	Nip-type	tej	Japan	1939	PRJDB13450	DRR527212	This study
CV012914	Mikawanishiki	Hit-type	Nip-type	tej	Japan	Land race	PRJDB13450	DRR527148,DRR527149	This study
CV013229	Yamagat40	Hit-type	Del-type	tej	Japan	1989	PRJDB13450	DRR385255	Shimono et al. 2023
CV013254	Yamagat68	Hit-type	Del-type	tej	Japan	1997	PRJDB13450	DRR385256	Shimono et al. 2023
CV013255	Yamagat69	Hit-type	Del-type	tej	Japan	1997	PRJDB13450	DRR385257	Shimono et al. 2023
CV013267	Yamagat81	Hit-type	Del-type	tej	Japan	2001	PRJDB13450	DRR385258	Shimono et al. 2023
CV013339	Yamadanishiki	Hit-type	Nip-type	tej	Japan	1936	PRJDB7213	DRR149195	Yabe et al. 2018
CV013341	Yamadaho	Hit-type	Nip-type	tej	Japan	1912	PRJDB13450	DRR527213	This study
CV013405	Shigahabutaemochi	Hit-type	Arr-type	tej	Japan	1939	PRJDB13450	DRR385259, DRR385260	Shimono et al. 2023
CV013411	Shigachuseiasahi	Arr-type	Nip-type	tej	Japan	Land race	PRJDB13450	DRR527214	This study
CV013575	Wakaba	Arr-type	Nip-type	tej	Japan	1950	PRJDB13450	DRR527215	This study
CV013716	Sakaikaneko	Hit-type	Arr-type	tej	Japan	Land race	PRJDB13450	DRR527216	This study
CV014097	Akibare	Hit-type	NA	tej	Japan	1959	PRJDB13450	DRR385261	Shimono et al. 2023
CV014280	Jikkoku	Hit-type	NA	tej	Japan	Land race	PRJDB13450	DRR527217	This study
CV014311	Hatsushizuku	Hit-type	Del-type	tej	Japan	1993	PRJDB7213	DRR169107	Yabe et al. 2018
CV014313	Hatsuboshi	Hit-type	Del-type	tej	Japan	1972	PRJDB7213	DRR149161	Yabe et al. 2018
CV014343	Ogawamochi	NA	Arr-type	tej	Japan	1919	PRJDB13450	DRR527218	This study
CV014588	Showamochi	Arr-type	Nip-type	tej	Japan	1938	PRJDB13450	DRR527219	This study
CV015911	Shinshukaneko	Arr-type	Arr-type	tej	Japan	Land race	PRJDB13450	DRR527221	This study
CV015917	Shinanomochi3	Arr-type	Nip-type	tej	Japan	1942	PRJDB13450	DRR385262	Shimono et al. 2023
CV016000	Shin2	Arr-type	Del-type	tej	Japan	1939	PRJDB13450	DRR527222	This study
CV016072	Shin-igo	Hit-type	NA	tej	Japan	Land race	PRJDB13450	DRR527150,DRR527151	This study
CV016077	Shinei	NA	Nip-type	tej	Japan	1949	PRJDB13450	DRR527223	This study
CV016188	Niigatawase	Hit-type	Del-type	tej	Japan	1977	PRJDB13450	DRR385263	Shimono et al. 2023
CV016206	Shinsekitori	Hit-type	Arr-type	tej	Japan	Land race	PRJDB13450	DRR527224	This study
CV016264	Shinju	NA	Nip-type	tej	Japan	1936	PRJDB13450	DRR527225	This study
CV016813	Hoshinohikari	Hit-type	Nip-type	tej	Japan	1979	PRJDB13450	DRR385264	Shimono et al. 2023
CV016817	Harebare	Hit-type	Nip-type	tej	Japan	1965	PRJDB13450	DRR385265	Shimono et al. 2023
CV016985	Saikai147	Arr-type	Nip-type	tej	Japan	1975	PRJDB13450	DRR527226	This study
CV017025	Saikai184	NA	Arr-type	tej	Japan	1987	PRJDB13450	DRR527227	This study
CV017052	Saikai210	Hit-type	NA	tej	Japan	1994	PRJDB13450	DRR385266	Shimono et al. 2023
CV017273	Seinan101	Hit-type	NA	tej	Japan	1994	PRJDB13450	DRR385267, DRR385268	Shimono et al. 2023
CV017278	Seinan106	Hit-type	Del-type	tej	Japan	1997	PRJDB13450	DRR385269	Shimono et al. 2023
CV017393	Seinan66	Hit-type	Del-type	tej	Japan	1979	PRJDB13450	DRR385270	Shimono et al. 2023
CV017417	Seinan88	NA	Del-type	tej	Japan	1989	PRJDB13450	DRR385271	Shimono et al. 2023
CV017446	Aoisora	NA	Nip-type	tej	Japan	1976	PRJDB13450	DRR385302	Shimono et al. 2023
CV018169	Ishikarishiroke	Hit-type	NA	tej	Japan	1938	PRJDB13450	DRR527228	This study
CV018256	Yukigozen	Hit-type	Del-type	tej	Japan	2010	PRJDB13450	DRR385272	Shimono et al. 2023
CV018283	Senbonasahi	Hit-type	Nip-type	tej	Japan	1929	PRJDB13450	DRR527229	This study
CV018347	Senichi	Arr-type	Del-type	tej	Japan	Land race	PRJDB7213	DRR149143	Yabe et al. 2018
CV018413	Zengokuwase	Hit-type	NA	tej	Japan	1924	PRJDB13450	DRR527230	This study
CV018421	Zensho26	NA	Nip-type	tej	Japan	<1940	PRJDB13450	DRR527154,DRR527155	This study
CV018428	Futaba	Arr-type	Nip-type	tej	Japan	1938	PRJDB7213	DRR149177	Yabe et al. 2018
CV018591	Hayanourin	Hit-type	Del-type	tej	Japan	1931	PRJDB13450	DRR527156,DRR527157	This study
CV018709	Hashiribozu	Hit-type	Arr-type	tej	Japan	<1940	PRJDB13450	DRR527231	This study
CV018714	Kuranohana	Hit-type	Del-type	tej	Japan	1993	PRJDB13450	DRR385273	Shimono et al. 2023
CV018785	Taichuzairai1	Arr-type	NA	trj	Taiwan	Land race	PRJDB13450	DRR527129,DRR527130,DRR527131	This study
CV018838	Oozora	Hit-type	Del-type	tej	Japan	1966	PRJDB13450	DRR385274	Shimono et al. 2023
CV018892	Ookuniwase	Arr-type	NA	tej	Japan	<1940	PRJDB13450	DRR527232	This study
CV018902	Ooba	Hit-type	Arr-type	tej	Japan	Land race	PRJDB7213	DRR149175	Yabe et al. 2018
CV018915	Daichinohoshi	Hit-type	NA	tej	Japan	1999	-	Not available	Shimono et al. 2023
CV019025	Takenari	Hit-type	Arr-type	tej	Japan	Land race	PRJDB13450	DRR527233	This study
CV019722	Nakateaikoku	Arr-type	Nip-type	tej	Japan	Land race	PRJDB13450	DRR527158,DRR527159	This study
CV019755	Chubu105	Hit-type	Del-type	tej	Japan	1999	PRJDB13450	DRR385275	Shimono et al. 2023
CV019813	Chubu39	Hit-type	Del-type	tej	Japan	1980	PRJDB13450	DRR385276, DRR385277	Shimono et al. 2023
CV019822	Chubu47	Hit-type	Del-type	tej	Japan	1983	PRJDB13450	DRR385278	Shimono et al. 2023
CV019849	Chubu72	Hit-type	Del-type	tej	Japan	1988	PRJDB13450	DRR385279	Shimono et al. 2023
CV019863	Chubu88	Hit-type	Del-type	tej	Japan	1992	PRJDB13450	DRR385280	Shimono et al. 2023
CV019947	Asanohikari	Hit-type	Nip-type	tej	Japan	1983	PRJDB7213	DRR148655	Yabe et al. 2018
CV020260	Tsurukame	Hit-type	Del-type	tej	Japan	Land race	PRJDB13450	DRR527234	This study
CV020264	Dee-Geo-Woo-Gen	NA	NA	ind	Taiwan	Land race	PRJDB13450	DRR527132,DRR527133	This study
CV020275	Tasensho	NA	NA	tej	Japan	1931	PRJDB13450	DRR527235	This study
CV020975	Tohoku136	Hit-type	Del-type	tej	Japan	1985	PRJDB13450	DRR385281	Shimono et al. 2023
CV021297	Fujisaka5	Hit-type	Del-type	tej	Japan	1947	PRJDB7213	DRR148643	Yabe et al. 2018
CV021496	Nanei	Hit-type	Nip-type	tej	Japan	1949	PRJDB13450	DRR527236	This study
CV021510	Nankai114	Hit-type	Nip-type	tej	Japan	1989	PRJDB13450	DRR385282	Shimono et al. 2023
CV021643	Nankai76	Hit-type	Nip-type	tej	Japan	1979	PRJDB13450	DRR385283	Shimono et al. 2023
CV021664	Nankai97	Hit-type	Nip-type	tej	Japan	1984	PRJDB13450	DRR385284	Shimono et al. 2023
CV021742	Norin17	Hit-type	Nip-type	tej	Japan	1936	PRJDB13450	DRR527160,DRR527161	This study
CV021743	Norin18	Hit-type	Nip-type	tej	Japan	1938	PRJDB7213	DRR149201	Yabe et al. 2018
CV021745	Norin1	Hit-type	Del-type	tej	Japan	1930	PRJDB7213	DRR149149	Yabe et al. 2018
CV021746	Norin20	Hit-type	Del-type	tej	Japan	1940	PRJDB13450	DRR527162,DRR527163	This study
CV021747	Norin21	Hit-type	Del-type	tej	Japan	1939	PRJDB13450	DRR385303	Shimono et al. 2023
CV021749	Norin22	Arr-type	Nip-type	tej	Japan	1941	PRJDB7213	DRR149196	Yabe et al. 2018
CV021750	Norin23	Arr-type	Nip-type	tej	Japan	1941	PRJDB13450	DRR527164,DRR527165	This study
CV021756	Norin29	Arr-type	Nip-type	tej	Japan	1941	PRJDB7213	DRR149187	Yabe et al. 2018
CV021757	Norin2	Arr-type	Nip-type	tej	Japan	1930	PRJDB13450	DRR527237	This study
CV021762	Norin34	Hit-type	Nip-type	tej	Japan	1945	PRJDB13450	DRR527238	This study
CV021770	Norin41	Hit-type	Nip-type	tej	Japan	1945	PRJDB13450	DRR527239	This study
CV021781	Norin6	Arr-type	Nip-type	tej	Japan	1933	PRJDB13450	DRR527240	This study
CV021783	Norin8	Arr-type	Nip-type	tej	Japan	1934	PRJDB13450	DRR527166,DRR527167	This study
CV021791	Tomoenishiki	Hit-type	Nip-type	tej	Japan	1939	PRJDB13450	DRR527241	This study
CV021815	Shirosenhon	NA	Nip-type	tej	Japan	Land race	PRJDB13450	DRR527242	This study
CV021827	Shirohige	Arr-type	Arr-type	tej	Japan	Land race	PRJDB13450	DRR527243	This study
CV022084	Miyamanishiki	Hit-type	Del-type	tej	Japan	1975	PRJDB13450	DRR385285	Shimono et al. 2023
CV022952	Hyogoyumenishiki	Hit-type	Nip-type	tej	Japan	1988	PRJDB13450	DRR385286	Shimono et al. 2023
CV022980	Takara	Hit-type	Nip-type	tej	Japan	<1940	PRJDB13450	DRR527244	This study
CV022985	Minenoyukimochi	NA	Nip-type	tej	Japan	1987	PRJDB13450	DRR385287	Shimono et al. 2023
CV022986	Minehibiki	Hit-type	Del-type	tej	Japan	1995	PRJDB13450	DRR385288, DRR385289	Shimono et al. 2023
CV022987	Minehikari	Arr-type	NA	tej	Japan	1962	PRJDB13450	DRR385290	Shimono et al. 2023
CV023004	Toyohikari	Hit-type	Del-type	tej	Japan	1951	PRJDB13450	DRR527168,DRR527169	This study
CV023005	Toyokuni	Hit-type	NA	tej	Japan	Land race	PRJDB13450	DRR527245	This study
CV023028	Bozu	Hit-type	NA	tej	Japan	Land race	PRJDB13450	DRR527246	This study
CV023030	Bozu2	Hit-type	Arr-type	tej	Japan	1930	PRJDB13450	DRR527247	This study
CV023032	Bozu6	Hit-type	Arr-type	tej	Japan	Land race	PRJDB13450	DRR527248	This study
CV023104	Hokuiku74	Hit-type	Del-type	tej	Japan	1983	-	Not available	This study
CV023126	Hokuikumochi88	Hit-type	Del-type	tej	Japan	1992	-	Not available	Shimono et al. 2023
CV023273	Hokkai241	Hit-type	Nip-type	tej	Japan	1977	PRJDB13450	DRR385304	Shimono et al. 2023
CV023297	Hokkai263	Hit-type	Nip-type	tej	Japan	1987	PRJDB13450	DRR385291	Shimono et al. 2023
CV023323	Hokkai287	Hit-type	Del-type	tej	Japan	1998	PRJDB13450	DRR527249	This study
CV023552	Hokuchu7	Arr-type	Nip-type	tej	Japan	<1940	PRJDB13450	DRR527250	This study
CV023600	Hokuriku131	Hit-type	Del-type	tej	Japan	1985	PRJDB13450	DRR385292	Shimono et al. 2023
CV023663	Hokuriku193	Arr-type	Nip-type	tej	Japan	2001	PRJDB13450	DRR385293	Shimono et al. 2023
CV023946	Banzai	Hit-type	Del-type	tej	Japan	Land race	PRJDB13450	DRR527251	This study
CV023952	Manyomochi	Hit-type	Nip-type	tej	Japan	1985	PRJDB13450	DRR527252	This study
CV023984	Muboaikoku	Arr-type	Nip-type	tej	Japan	Land race	PRJDB13450	DRR527253	This study
CV024279	Satonoyuki	Hit-type	Del-type	tej	Japan	2001	PRJDB13450	DRR385295	Shimono et al. 2023
CV024715	Rikutonorin12	Arr-type	Arr-type	tej	Japan	1937	PRJDB13450	DRR527170,DRR527171	This study
CV024717	Rikutonorin15	Arr-type	NA	tej	Japan	1939	PRJDB13450	DRR527255	This study
CV024721	Rikutonorin22	Arr-type	Arr-type	tej	Japan	1942	PRJDB13450	DRR527256	This study
CV024741	Rikutonorinmochi1	Arr-type	Arr-type	tej	Japan	1934	PRJDB13450	DRR527172,DRR527173	This study
CV024742	Rikutonorinmochi20	Arr-type	Arr-type	tej	Japan	1941	PRJDB13450	DRR527257	This study
CV024758	Rikutonorinmochi4	Arr-type	Arr-type	tej	Japan	1935	PRJDB13450	DRR527258	This study
CV024839	Rikuu132	Hit-type	Del-type	tej	Japan	1921	PRJDB7213	DRR149141	Yabe et al. 2018
CV024869	Rikuu20	Arr-type	Nip-type	tej	Japan	1915	PRJDB7213	DRR149167	Yabe et al. 2018
CV024957	Rikuuaikoku20	Arr-type	Nip-type	tej	Japan	Land race	PRJDB13450	DRR527174,DRR527175	This study
CV025005	Koinoyokan	Hit-type	Del-type	tej	Japan	2009	PRJDB13450	DRR385296	Shimono et al. 2023
CV025162	Reishiko	Hit-type	Del-type	tej	China	Land race	PRJDB13450	DRR527176,DRR527177	This study
IBRC02	C8005	Arr-type	Arr-type	aus	India	Land race	PRJDB13864	DRR527264,DRR527265,DRR527266,DRR527267,DRR527268	This study
IBRC03	Moukotou	Hit-type	Arr-type	tej	China	Land race	PRJDB13864	DRR391471,DRR391472,DRR391473,DRR391474,DRR391475	Sugihara et al. 2023
IBRC04	NERICA1	Arr-type	Arr-type	trj	West Africa	NA	PRJDB13864	DRR527259,DRR527260,DRR527261,DRR527262,DRR527263	This study
IBRC05	Nortai	Arr-type	Nip-type	tej	USA	NA	PRJDB13864	DRR527269,DRR527270,DRR527271	This study
IBRC06	Sesia	Arr-type	Arr-type	trj	Italy	NA	PRJDB13864	DRR527272,DRR527273,DRR527274,DRR527275,DRR527276	This study
IBRC07	SHit1_8	Hit-type	Del-type	tej	Japan	2018	PRJDB13450	DRR527115	This study
IBRC08	TIL18	Hit-type	Del-type	tej	Japan	2020	PRJDB13449	DRR527116	This study
JRC01	Gaisen_Mochi	Arr-type	Arr-type	trj	Japan	Land race	PRJDB10281	DRR240814	Tanaka et al. 2021
JRC03	Hinode	Arr-type	Arr-type	trj	Japan	Land race	PRJDB10281	DRR240815	Tanaka et al. 2021
JRC04	Senshou	Arr-type	Arr-type	trj	Japan	Land race	PRJDB10281	DRR240816	Tanaka et al. 2021
JRC05	Yamada_Bake	Arr-type	Arr-type	trj	Japan	Land race	PRJDB10281	DRR240817	Tanaka et al. 2021
JRC06	Kaneko_B	Arr-type	Arr-type	trj	Japan	<1940	PRJDB10281	DRR240818	Tanaka et al. 2021
JRC07	Iruma_Nishiki	Arr-type	Arr-type	trj	Japan	Land race	PRJDB10281	DRR240819	Tanaka et al. 2021
JRC08	Okka_Modoshi	Arr-type	Arr-type	trj	Japan	Land race	PRJDB10281	DRR240820	Tanaka et al. 2021
JRC10	Hirayama	Arr-type	Arr-type	trj	Japan	Land race	PRJDB10281	DRR240821	Tanaka et al. 2021
JRC11	Kahei	Arr-type	Arr-type	trj	Japan	Land race	PRJDB10281	DRR095338	Tanaka et al. 2021
JRC12	Oiran	Arr-type	Arr-type	trj	Japan	Land race	PRJDB10281	DRR240822	Tanaka et al. 2021
JRC13	Bouzu_Mochi	Hit-type	Arr-type	trj	Japan	Land race	PRJDB10281	DRR240823	Tanaka et al. 2021
JRC14	Meguro_Mochi	Arr-type	Nip-type	trj	Japan	Land race	PRJDB10281	DRR240824	Tanaka et al. 2021
JRC17	Akage	Hit-type	Arr-type	tej	Japan	Land race	PRJDB10281	DRR095344	Tanaka et al. 2021
JRC18	Hassokuho	Arr-type	Arr-type	tej	Japan	Land race	PRJDB10281	DRR240825	Tanaka et al. 2021
JRC19	Wataribune	Arr-type	Nip-type	tej	Japan	Land race	PRJDB10281	DRR240826	Tanaka et al. 2021
JRC20	Hosogara	Hit-type	Arr-type	tej	Japan	Land race	PRJDB10281	DRR240827	Tanaka et al. 2021
JRC21	Akamai_JRC21	Arr-type	Arr-type	tej	Japan	Land race	PRJDB10281	DRR240828	Tanaka et al. 2021
JRC22	Mansaku	Arr-type	Del-type	tej	Japan	Land race	PRJDB10281	DRR240829	Tanaka et al. 2021
JRC23	Ishijiro	Hit-type	Arr-type	tej	Japan	Land race	PRJDB10281	DRR240830	Tanaka et al. 2021
JRC24	Joushuu	Arr-type	Arr-type	tej	Japan	Land race	PRJDB10281	DRR240831	Tanaka et al. 2021
JRC25	Dango	Arr-type	Arr-type	tej	Japan	Land race	PRJDB10281	DRR240832	Tanaka et al. 2021
JRC26	Aikoku	Arr-type	Nip-type	tej	Japan	Land race	PRJDB10281	DRR240833	Tanaka et al. 2021
JRC27	Ginbouzu	Arr-type	Nip-type	tej	Japan	Land race	PRJDB10281	DRR240834	Tanaka et al. 2021
JRC28	Shinriki_Mochi	Hit-type	Nip-type	tej	Japan	<1940	PRJDB10281	DRR095348	Tanaka et al. 2021
JRC29	Shichimenchou_Mochi	Hit-type	Nip-type	tej	Japan	Land race	PRJDB10281	DRR240835	Tanaka et al. 2021
JRC30	Morita_Wase	Hit-type	Del-type	tej	Japan	1913	PRJDB10281	DRR095346	Tanaka et al. 2021
JRC31	Kameji	Hit-type	Nip-type	tej	Japan	Land race	PRJDB10281	DRR240836	Tanaka et al. 2021
JRC32	Omachi	Hit-type	Nip-type	tej	Japan	Land race	PRJDB10281	DRR240837	Tanaka et al. 2021
JRC33	Shinriki	Hit-type	Nip-type	tej	Japan	Land race	PRJDB10281	DRR240838	Tanaka et al. 2021
JRC34	Kyoutoasahi	Arr-type	Nip-type	tej	Japan	Land race	PRJDB10281	DRR240839	Tanaka et al. 2021
JRC35	Kabashiko	Hit-type	Arr-type	tej	Japan	Land race	PRJDB10281	DRR240840	Tanaka et al. 2021
JRC36	Sekiyama	Hit-type	Arr-type	tej	Japan	Land race	PRJDB10281	DRR240841	Tanaka et al. 2021
JRC37	Shinyamadaho_2	Hit-type	Nip-type	tej	Japan	1922	PRJDB10281	DRR240842	Tanaka et al. 2021
JRC38	Nagoya_Shiro	Hit-type	Del-type	tej	Japan	Land race	PRJDB10281	DRR240843	Tanaka et al. 2021
JRC39	Shiroine	Hit-type	Nip-type	tej	Japan	Land race	PRJDB10281	DRR240844	Tanaka et al. 2021
JRC40	Akamai_JRC40	Hit-type	Arr-type	ind	Japan	Land race	PRJDB10281	DRR240845	Tanaka et al. 2021
JRC41	Akamai_JRC41	Arr-type	Arr-type	ind	Japan	Land race	PRJDB10281	DRR240846	Tanaka et al. 2021
JRC42	Touboshi	Arr-type	Arr-type	ind	Japan	Land race	PRJDB10281	DRR240847	Tanaka et al. 2021
JRC43	Akamai_JRC43	Arr-type	Arr-type	ind	Japan	Land race	PRJDB10281	DRR240848	Tanaka et al. 2021
JRC44	Karahoushi	Arr-type	Arr-type	ind	Japan	Land race	PRJDB10281	DRR240849	Tanaka et al. 2021
JRC45	Hiyadachitou	Hit-type	Arr-type	tej	Japan	Land race	PRJDB10281	DRR240850	Tanaka et al. 2021
JRC46	Fukoku	Arr-type	Nip-type	tej	Japan	1934	PRJDB10281	DRR240851	Tanaka et al. 2021
JRC47	Okabo	Arr-type	Arr-type	tej	Japan	Land race	PRJDB10281	DRR240852	Tanaka et al. 2021
JRC48	Hakamuri	Arr-type	Arr-type	tej	Japan	Land race	PRJDB10281	DRR240853	Tanaka et al. 2021
JRC49	Rikutou_Rikuu_2	Hit-type	Del-type	tej	Japan	1921	PRJDB10281	DRR240854	Tanaka et al. 2021
JRC50	Himenomochi	Arr-type	Nip-type	tej	Japan	1969	PRJDB10281	DRR240855	Tanaka et al. 2021
JRC51	Shinshiuu	Arr-type	Arr-type	tej	Japan	Land race	PRJDB10281	DRR240856	Tanaka et al. 2021
JRC52	Aichiasahi	Arr-type	Nip-type	tej	Japan	1922	PRJDB10281	DRR240857	Tanaka et al. 2021
JRC53	Raiden	Hit-type	Nip-type	tej	Japan	Land race	PRJDB10281	DRR240858	Tanaka et al. 2021
JRC54	Houmanshinden_Ine	Hit-type	Arr-type	tej	Japan	Land race	PRJDB10281	DRR240859	Tanaka et al. 2021
WRC02	Kasalath	Arr-type	Arr-type	aus	India	Land race	PRJDB8159	DRR095288, DRR095289, DRR095290, DRR146877	Tanaka et al. 2020
WRC03	Bei_Khe	Arr-type	Arr-type	ind	Cambodia	Land race	PRJDB8159	DRR093957, DRR093958, DRR093959	Tanaka et al. 2020
WRC04	Jena_035	Arr-type	Arr-type	aus	Nepal	Land race	PRJDB8159	DRR178089	Tanaka et al. 2020
WRC05	Naba	Arr-type	Arr-type	ind	India	Land race	PRJDB8159	DRR095295,DRR095296,DRR095297,DRR095298,DRR095299,DRR095300,DRR095301	Tanaka et al. 2020
WRC06	Puluik_Arang	Arr-type	Arr-type	ind	Indonesia	Land race	PRJDB8159	DRR178090	Tanaka et al. 2020
WRC07	Davao_1	NA	Arr-type	ind	Philippines	Land race	PRJDB8159	DRR095315	Tanaka et al. 2020
WRC09	Ryou_Suisan_Koumai	Arr-type	Arr-type	ind	China	Land race	PRJDB8159	DRR178091	Tanaka et al. 2020
WRC10	Shuusoushu	NA	Arr-type	ind	China	Land race	PRJDB8159	DRR095309,DRR095310	Tanaka et al. 2020
WRC11	Jinguoyin	Arr-type	Arr-type	ind	China	Land race	PRJDB8159	DRR178092	Tanaka et al. 2020
WRC12	Da_Hong_Gu	Arr-type	Arr-type	ind	China	Land race	PRJDB8159	DRR178093	Tanaka et al. 2020
WRC13	Asu	Arr-type	Arr-type	ind	Bhutan	Land race	PRJDB8159	DRR178094	Tanaka et al. 2020
WRC14	IR_58	Arr-type	Arr-type	ind	Philippines	NA	PRJDB8159	DRR178095	Tanaka et al. 2020
WRC15	Co_13	Arr-type	Arr-type	ind	India	Land race	PRJDB8159	DRR178096	Tanaka et al. 2020
WRC16	Vary_Futsi	Arr-type	Arr-type	ind	Madagascar	Land race	PRJDB8159	DRR178097	Tanaka et al. 2020
WRC17	Keiboba	NA	Arr-type	ind	China	Land race	PRJDB8159	DRR178098	Tanaka et al. 2020
WRC18	Qingyu	Arr-type	Arr-type	ind	Taiwan	Land race	PRJDB8159	DRR178099	Tanaka et al. 2020
WRC19	Deng_Pao_Zhai	Arr-type	Arr-type	ind	China	NA	PRJDB8159	DRR095305,DRR095306,DRR095307,DRR095308	Tanaka et al. 2020
WRC20	Tadukan	NA	Arr-type	ind	Philippines	Land race	PRJDB8159	DRR178100	Tanaka et al. 2020
WRC22	Calotoc	Arr-type	Arr-type	ind	Philippines	Land race	PRJDB8159	DRR178102	Tanaka et al. 2020
WRC23	Lebed	Arr-type	Arr-type	trj	Philippines	Land race	PRJDB8159	DRR178103	Tanaka et al. 2020
WRC24	Pinulupot_1	NA	Arr-type	ind	Philippines	Land race	PRJDB8159	DRR178104	Tanaka et al. 2020
WRC25	Muha	Arr-type	Arr-type	aus	India	NA	PRJDB8159	DRR095291,DRR095292	Tanaka et al. 2020
WRC26	Jhona_2	Arr-type	Arr-type	aus	India	Land race	PRJDB8159	DRR178105	Tanaka et al. 2020
WRC27	Nepal_8	Arr-type	Arr-type	aus	Nepal	Land race	PRJDB8159	DRR207434	Tanaka et al. 2020
WRC28	Jarjan	Arr-type	Arr-type	aus	Bhutan	Land race	PRJDB8159	DRR178107	Tanaka et al. 2020
WRC29	Kalo_Dhan	Arr-type	Arr-type	aus	Nepal	Land race	PRJDB8159	DRR178108	Tanaka et al. 2020
WRC30	Anjana_Dhan	Arr-type	Arr-type	aus	Nepal	Land race	PRJDB8159	DRR095322,DRR095323	Tanaka et al. 2020
WRC31	Shoni	Arr-type	Arr-type	aus	Bangladesh	Land race	PRJDB8159	DRR178109	Tanaka et al. 2020
WRC32	Tupa121-3	Arr-type	Arr-type	aus	Bangladesh	Land race	PRJDB8159	DRR093954,DRR093955,DRR093956	Tanaka et al. 2020
WRC33	Surjamukhi	Arr-type	Arr-type	aus	India	NA	PRJDB8159	DRR178110	Tanaka et al. 2020
WRC34	ARC_7291	Arr-type	Arr-type	aus	India	Land race	PRJDB8159	DRR178111	Tanaka et al. 2020
WRC35	ARC_5955	Arr-type	Arr-type	aus	India	Land race	PRJDB8159	DRR178112	Tanaka et al. 2020
WRC36	Ratul	Arr-type	Arr-type	aus	India	Land race	PRJDB8159	DRR178113	Tanaka et al. 2020
WRC37	ARC_7047	Arr-type	Arr-type	aus	India	Land race	PRJDB8159	DRR178114	Tanaka et al. 2020
WRC38	ARC_11094	Arr-type	Arr-type	aus	India	Land race	PRJDB8159	DRR178115	Tanaka et al. 2020
WRC39	Badari_Dhan	Arr-type	Arr-type	aus	Nepal	Land race	PRJDB8159	DRR095320,DRR095321	Tanaka et al. 2020
WRC40	Nepal_555	Arr-type	Arr-type	aus	India	NA	PRJDB8159	DRR178116	Tanaka et al. 2020
WRC41	Kaluheenati	Arr-type	Arr-type	aus	Sri Lanka	Land race	PRJDB8159	DRR178117	Tanaka et al. 2020
WRC42	Local_Basmati	Arr-type	Arr-type	aus	India	Land race	PRJDB8159	DRR178118	Tanaka et al. 2020
WRC43	Dianyu_1	Hit-type	Nip-type	tej	China	NA	PRJDB8159	DRR095350	Tanaka et al. 2020
WRC44	Basilanon	NA	Arr-type	ind	Philippines	Land race	PRJDB8159	DRR095302,DRR095303,DRR095304	Tanaka et al. 2020
WRC45	Ma_sho	Arr-type	Arr-type	trj	Myanmar	Land race	PRJDB8159	DRR095340,DRR095341	Tanaka et al. 2020
WRC47	Jaguary	Arr-type	Arr-type	trj	Brasil	NA	PRJDB8159	DRR178120	Tanaka et al. 2020
WRC48	Khau_Mac_Kho	Arr-type	Arr-type	trj	Vietnam	Land race	PRJDB8159	DRR093965,DRR093966	Tanaka et al. 2020
WRC49	Padi_Perak	Arr-type	Arr-type	trj	Indonesia	Land race	PRJDB8159	DRR095336,DRR095337	Tanaka et al. 2020
WRC50	Rexmont	Arr-type	Arr-type	trj	USA	NA	PRJDB8159	DRR178121	Tanaka et al. 2020
WRC51	Urasan1	Arr-type	Arr-type	trj	Japan	Land race	PRJDB8159	DRR178122	Tanaka et al. 2020
WRC52	Khau_Tan_Chiem	NA	Arr-type	trj	Vietnam	Land race	PRJDB8159	DRR178123	Tanaka et al. 2020
WRC53	Tima	Arr-type	Arr-type	trj	Bhutan	Land race	PRJDB8159	DRR095334,DRR095335	Tanaka et al. 2020
WRC55	Tupa729	Arr-type	Arr-type	trj	Bangladesh	Land race	PRJDB8159	DRR178124	Tanaka et al. 2020
WRC57	Milyang_23	Arr-type	Nip-type	ind	Korea	NA	PRJDB8159	DRR178125	Tanaka et al. 2020
WRC58	Neang_Menh	Arr-type	Arr-type	ind	Cambodia	Land race	PRJDB8159	DRR178126	Tanaka et al. 2020
WRC59	Neang_Phtong	Arr-type	Arr-type	ind	Cambodia	Land race	PRJDB8159	DRR095330,DRR095331	Tanaka et al. 2020
WRC60	Hakphaynhay	Arr-type	Arr-type	ind	Laos	Land race	PRJDB8159	DRR095332,DRR095333	Tanaka et al. 2020
WRC61	Radin_Goi_Sesat	Arr-type	Arr-type	ind	Malaysia	Land race	PRJDB8159	DRR178127	Tanaka et al. 2020
WRC62	Kemasin	Arr-type	Arr-type	ind	Malaysia	Land race	PRJDB8159	DRR095318,DRR095319	Tanaka et al. 2020
WRC63	Bleiyo	Arr-type	Arr-type	ind	Thailand	Land race	PRJDB8159	DRR095311,DRR095312,DRR095313	Tanaka et al. 2020
WRC64	Padi_Kuning	Arr-type	Arr-type	ind	Indonesia	Land race	PRJDB8159	DRR178128	Tanaka et al. 2020
WRC65	Rambhog	Arr-type	Arr-type	ind	Indonesia	Land race	PRJDB8159	DRR178129	Tanaka et al. 2020
WRC66	Bingala	Arr-type	Arr-type	ind	Myanmar	Land race	PRJDB8159	DRR178130	Tanaka et al. 2020
WRC67	Phulba	Arr-type	Arr-type	trj	India	Land race	PRJDB8159	DRR178131	Tanaka et al. 2020
WRC68	Khao_Nam_Jen	Arr-type	Arr-type	trj	Laos	Land race	PRJDB8159	DRR093967,DRR093968,DRR093969	Tanaka et al. 2020
WRC97	Chin_Galay	Arr-type	Arr-type	ind	Myanmar	Land race	PRJDB8159	DRR178132	Tanaka et al. 2020
WRC98	Deejiaohualuo	Arr-type	Arr-type	ind	China	NA	PRJDB8159	DRR178133	Tanaka et al. 2020
WRC99	Hong_Cheuh_Zai	NA	Arr-type	ind	China	NA	PRJDB8159	DRR178134	Tanaka et al. 2020
WRC100	Vandaran	Arr-type	Arr-type	ind	Sri Lanka	Land race	PRJDB8159	DRR095316,DRR095317	Tanaka et al. 2020
Or_W0123-1	O. rufipogon	Arr-type	NA	-	-	-	PRJEB19404	ERR2240123	Zhao et al. 2018
Or_W0141	O. rufipogon	Arr-type	NA	-	-	-	PRJEB19404	ERR2245548	Zhao et al. 2018
Or_W0170	O. rufipogon	Arr-type	Arr-type	-	-	-	PRJEB19404	ERR2245549	Zhao et al. 2018
Or_W1687	O. rufipogon	Arr-type	Arr-type	-	-	-	PRJEB19404	ERR2245550	Zhao et al. 2018
Or_W1698	O. rufipogon	Arr-type	Arr-type	-	-	-	PRJEB19404	ERR2245551	Zhao et al. 2018
Or_W1739	O. rufipogon	Arr-type	Arr-type	-	-	-	PRJEB19404	ERR2245552	Zhao et al. 2018
Or_W1754	O. rufipogon	Arr-type	Arr-type	-	-	-	PRJEB19404	ERR2245553	Zhao et al. 2018
Or_W1777	O. rufipogon	Arr-type	Arr-type	-	-	-	PRJEB19404	ERR2245554	Zhao et al. 2018
Or_W1943	O. rufipogon	Arr-type	Arr-type	-	-	-	PRJEB19404	ERR2245555	Zhao et al. 2018
Or_W1979	O. rufipogon	Arr-type	Arr-type	-	-	-	PRJEB19404	ERR2245556	Zhao et al. 2018
Or_W2012	O. rufipogon	Arr-type	Arr-type	-	-	-	PRJEB19404	ERR2245557	Zhao et al. 2018
	Note
	Allele of GF14h: Arr-type = Arroz da Terra type (Functional); Hit-type = Hitomebore type (Non-functional)
	Allele of LTG3-1: Arr-type = Arroz da Terra type (Functional); Hit-type = Hitomebore type (Non-functional); Nip-type = Nipponbare type (Functional); Del-type = Deletion type (Non-functional)
	Ecotype: aus, ind, trj, and tej mean aus, indica, tropical-japonica, and temperate-japonica, respectively.
	Reference
	Shimono H, Abe A, Kim CH, Sato C, Iwata H. Upcycling rice yield trial data using a weather-driven crop growth model. Commun Biol. 6(1): 764. 2023.
	Tanaka N, Shenton M, Kawahara Y, et al. Whole-Genome Sequencing of the NARO World Rice Core Collection (WRC) as the Basis for Diversity and Association Studies. Plant Cell Physiol. 61 (5): 922-32. 2020.
	Tanaka N, Shenton M, Kawahara Y, et al. Investigation of the Genetic Diversity of a Rice Core Collection of Japanese Landraces using Whole-Genome Sequencing. Plant Cell Physiol. 61 (12): 2087-96. 2021.
	Yabe S, Yoshida H, Kajiya-Kanegae H, et al. Description of grain weight distribution leading to genomic selection for grain-filling characteristics in rice. PLoS One. 13 (11): e0207627. 2018.
	Zhao Q, Feng Q, Lu H, et al. Pan-genome analysis highlights the extent of genomic variation in cultivated and wild rice. Nat Genet 50, 278–284. 2018.
