## Supplementary Table 3 for "Impact of rice *GENERAL REGULATORY FACTOR14h* (*GF14h*) on low-temperature seed germination and its application to breeding"

### Sheet: Table S1
Supplementary Table S3. Haplotypes of the GF14h gene analyzed in S12 Fig.
				chr11_23555223	chr11_23555269	chr11_23555280	chr11_23555289	chr11_23555434	chr11_23555481	chr11_23556845	chr11_23556868	chr11_23557054	chr11_23558402	chr11_23558438
				4bp deletion*1	SNP	SNP	SNP	SNP	SNP	SNP	SNP	SNP	SNP	SNP
Accession	Cultivar name	Ecotype	Haplotype	frame shift	non-synonymous codons	non-synonymous codons	synonymous codons	non-synonymous codons	synonymous codons	non-synonymous codons	synonymous codons	synonymous codons	synonymous codons	synonymous codons
WRC01	Nipponbare (IRGSP1.0)	tej	Hap1	C	T	G	C	T	A	G	G	G	C	G
IBRC01	Arroz_da_Terra	tej	Hap9	CATAA	G	G	C	T	T	G	G	C	G	A
CV001184	Cody	tej	Hap4	CATAA	T	G	C	T	A	G	G	G	G	A
CV001215	Engkatek	trj	Hap4	CATAA	T	G	C	T	A	G	G	G	G	A
CV001770	Modan	ind	Hap4	CATAA	T	G	C	T	A	G	G	G	G	A
CV002346	Akisakari	tej	Hap9	CATAA	G	G	C	T	T	G	G	C	G	A
CV002353	Akitakomachi	tej	Hap1	C	T	G	C	T	A	G	G	G	C	G
CV002358	Akidawara	tej	Hap1	C	T	G	C	T	A	G	G	G	C	G
CV002361	Akitsuho	tej	Hap1	C	T	G	C	T	A	G	G	G	C	G
CV002365	Akihikari	tej	Hap1	C	T	G	C	T	A	G	G	G	C	G
CV002372	Akiyutaka	tej	Hap1	C	T	G	C	T	A	G	G	G	C	G
CV002375	Akenohoshi	tej	Hap1	C	T	G	C	T	A	G	G	G	C	G
CV002378	Akebono	tej	Hap1	C	T	G	C	T	A	G	G	G	C	G
CV002384	Asahinoyume	tej	Hap1	C	T	G	C	T	A	G	G	G	C	G
CV002387	Ajimaru	tej	Hap1	C	T	G	C	T	A	G	G	G	C	G
CV002392	Asominori	tej	Hap1	C	T	G	C	T	A	G	G	G	C	G
CV002395	Anekomochi	tej	Hap1	C	T	G	C	T	A	G	G	G	C	G
CV002539	Ikuhikari	tej	Hap1	C	T	G	C	T	A	G	G	G	C	G
CV002543	Ishihikari	tej	Hap1	C	T	G	C	T	A	G	G	G	C	G
CV002545	Itadaki	tej	Hap1	C	T	G	C	T	A	G	G	G	C	G
CV002548	Inabawase	tej	Hap1	C	T	G	C	T	A	G	G	G	C	G
CV002556	Ibukiwase	tej	Hap1	C	T	G	C	T	A	G	G	G	C	G
CV002570	Iwatekko	tej	Hap1	C	T	G	C	T	A	G	G	G	C	G
CV002612	I_go	tej	Hap1	C	T	G	C	T	A	G	G	G	C	G
CV002836	Kuramochi	tej	Hap1	C	T	G	C	T	A	G	G	G	C	G
CV002837	Kakehashi	tej	Hap1	C	T	G	C	T	A	G	G	G	C	G
CV002991	Kitaake	tej	Hap1	C	T	G	C	T	A	G	G	G	C	G
CV002993	Kitao	tej	Hap1	C	T	G	C	T	A	G	G	G	C	G
CV003008	Kinuhikari	tej	Hap9	CATAA	G	G	C	T	T	G	G	C	G	A
CV003024	Kiyohatamochi	tej	Hap4	CATAA	T	G	C	T	A	G	G	G	G	A
CV003025	Kiraho	tej	Hap1	C	T	G	C	T	A	G	G	G	C	G
CV003026	Kirara397	tej	Hap1	C	T	G	C	T	A	G	G	G	C	G
CV003029	Ginotome	tej	Hap1	C	T	G	C	T	A	G	G	G	C	G
CV003032	Kinpa	tej	Hap9	CATAA	G	G	C	T	T	G	G	C	G	A
CV003035	Kusanagi	tej	Hap9	CATAA	G	G	C	T	T	G	G	C	G	A
CV003041	Kuju	tej	Hap9	CATAA	G	G	C	T	T	G	G	C	G	A
CV003148	Koigokoro	tej	Hap1	C	T	G	C	T	A	G	G	G	C	G
CV003156	Koganehikari	tej	Hap1	C	T	G	C	T	A	G	G	G	C	G
CV003157	Koganemasari	tej	Hap9	CATAA	G	G	C	T	T	G	G	C	G	A
CV003158	Koganemochi	tej	Hap9	CATAA	G	G	C	T	T	G	G	C	G	A
CV003163	Kokonoemochi	tej	Hap1	C	T	G	C	T	A	G	G	G	C	G
CV003166	Kokorozukushi	tej	Hap1	C	T	G	C	T	A	G	G	G	C	G
CV003167	Kokoromachi	tej	Hap1	C	T	G	C	T	A	G	G	G	C	G
CV003170	Koshinishiki	tej	Hap1	C	T	G	C	T	A	G	G	G	C	G
CV003173	Koshihikari	tej	Hap1	C	T	G	C	T	A	G	G	G	C	G
CV003301	Kochihibiki	tej	Hap1	C	T	G	C	T	A	G	G	G	C	G
CV003307	Koharumochi	tej	Hap1	C	T	G	C	T	A	G	G	G	C	G
CV003324	Saiwaimochi	tej	Hap1	C	T	G	C	T	A	G	G	G	C	G
CV003329	Sakakimochi	tej	Hap1	C	T	G	C	T	A	G	G	G	C	G
CV003337	Sakihikari	tej	Hap1	C	T	G	C	T	A	G	G	G	C	G
CV003341	Sasashigure	tej	Hap9	CATAA	G	G	C	T	T	G	G	C	G	A
CV003342	Sasanishiki	tej	Hap9	CATAA	G	G	C	T	T	G	G	C	G	A
CV003356	Sasahonami	tej	Hap1	C	T	G	C	T	A	G	G	G	C	G
CV003358	Sachiizumi	tej	Hap1	C	T	G	C	T	A	G	G	G	C	G
CV003375	Satojiman	tej	Hap1	C	T	G	C	T	A	G	G	G	C	G
CV003382	Sari_Queen	tej	Hap1	C	T	G	C	T	A	G	G	G	C	G
CV003515	Shimokita	tej	Hap1	C	T	G	C	T	A	G	G	G	C	G
CV003534	Shintsurumochi	tej	Hap1	C	T	G	C	T	A	G	G	G	C	G
CV003552	Sekiminori	tej	Hap1	C	T	G	C	T	A	G	G	G	C	G
CV003601	Takanari	ind	Hap4	CATAA	T	G	C	T	A	G	G	G	G	A
CV003603	Takaneminori	tej	Hap1	C	T	G	C	T	A	G	G	G	C	G
CV003614	Tachisuzuka	tej	Hap1	C	T	G	C	T	A	G	G	G	C	G
CV003616	Tachiharuka	tej	Hap1	C	T	G	C	T	A	G	G	G	C	G
CV003627	Tamahonami	tej	Hap9	CATAA	G	G	C	T	T	G	G	C	G	A
CV003638	Tannemochi	tej	Hap1	C	T	G	C	T	A	G	G	G	C	G
CV003738	Chikubuwase	tej	Hap1	C	T	G	C	T	A	G	G	G	C	G
CV003756	Chiyonishiki	tej	Hap1	C	T	G	C	T	A	G	G	G	C	G
CV003760	Chiyohonami	tej	Hap9	CATAA	G	G	C	T	T	G	G	C	G	A
CV003769	Tsugaruroman	tej	Hap1	C	T	G	C	T	A	G	G	G	C	G
CV003773	Tsukimimochi	tej	Hap1	C	T	G	C	T	A	G	G	G	C	G
CV003789	Tsubuyutaka	tej	Hap1	C	T	G	C	T	A	G	G	G	C	G
CV003843	Tentakaku	tej	Hap1	C	T	G	C	T	A	G	G	G	C	G
CV003860	Todorokiwase	tej	Hap1	C	T	G	C	T	A	G	G	G	C	G
CV003862	Tonewase	tej	Hap9	CATAA	G	G	C	T	T	G	G	C	G	A
CV003863	Domannaka	tej	Hap1	C	T	G	C	T	A	G	G	G	C	G
CV003886	Toyonisiki	tej	Hap1	C	T	G	C	T	A	G	G	G	C	G
CV003887	Toyohatamochi	tej	Hap4	CATAA	T	G	C	T	A	G	G	G	G	A
CV003899	Donpishari	tej	Hap1	C	T	G	C	T	A	G	G	G	C	G
CV004809	Naganohomare	tej	Hap1	C	T	G	C	T	A	G	G	G	C	G
CV004816	Nasuhikari	tej	Hap1	C	T	G	C	T	A	G	G	G	C	G
CV004824	Natsunotayori	tej	Hap1	C	T	G	C	T	A	G	G	G	C	G
CV004826	Natsuhikari	tej	Hap1	C	T	G	C	T	A	G	G	G	C	G
CV004828	Natsuhonoka	tej	Hap1	C	T	G	C	T	A	G	G	G	C	G
CV004838	Nikomaru	tej	Hap1	C	T	G	C	T	A	G	G	G	C	G
CV004845	Nishihomare	tej	Hap1	C	T	G	C	T	A	G	G	G	C	G
CV004847	Nihonmasari	tej	Hap1	C	T	G	C	T	A	G	G	G	C	G
CV004868	Haenuki	tej	Hap1	C	T	G	C	T	A	G	G	G	C	G
CV004873	Hakutomochi	tej	Hap1	C	T	G	C	T	A	G	G	G	C	G
CV004879	Hatajirushi	tej	Hap1	C	T	G	C	T	A	G	G	G	C	G
CV004902	Hatsunishiki	tej	Hap1	C	T	G	C	T	A	G	G	G	C	G
CV004910	Hanaechizen	tej	Hap1	C	T	G	C	T	A	G	G	G	C	G
CV004920	Hananomai	tej	Hap1	C	T	G	C	T	A	G	G	G	C	G
CV004925	Habataki	ind	Hap4	CATAA	T	G	C	T	A	G	G	G	G	A
CV004940	Hayahikari	tej	Hap1	C	T	G	C	T	A	G	G	G	C	G
CV004945	Hayayuki	tej	Hap1	C	T	G	C	T	A	G	G	G	C	G
CV004951	Harumoni	tej	Hap1	C	T	G	C	T	A	G	G	G	C	G
CV005016	Higonohana	tej	Hap9	CATAA	G	G	C	T	T	G	G	C	G	A
CV005069	Hitomebore	tej	Hap1	C	T	G	C	T	A	G	G	G	C	G
CV005074	Hinokuniotome	tej	Hap1	C	T	G	C	T	A	G	G	G	C	G
CV005075	Hinohikari	tej	Hap1	C	T	G	C	T	A	G	G	G	C	G
CV005097	Hiyokumochi	tej	Hap1	C	T	G	C	T	A	G	G	G	C	G
CV005250	Fukunishiki	tej	Hap9	CATAA	G	G	C	T	T	G	G	C	G	A
CV005254	Fukunohana	tej	Hap1	C	T	G	C	T	A	G	G	G	C	G
CV005257	Fukuhibiki	tej	Hap1	C	T	G	C	T	A	G	G	G	C	G
CV005259	Fukuhonami	tej	Hap1	C	T	G	C	T	A	G	G	G	C	G
CV005266	Fusaotome	tej	Hap1	C	T	G	C	T	A	G	G	G	C	G
CV005272	Fujihikari	tej	Hap1	C	T	G	C	T	A	G	G	G	C	G
CV005274	Fujiminori	tej	Hap1	C	T	G	C	T	A	G	G	G	C	G
CV005379	Fukei175	tej	Hap1	C	T	G	C	T	A	G	G	G	C	G
CV005628	Fukeimochi170	tej	Hap1	C	T	G	C	T	A	G	G	G	C	G
CV005653	Benisengoku	tej	Hap1	C	T	G	C	T	A	G	G	G	C	G
CV005660	Hounenwase	tej	Hap1	C	T	G	C	T	A	G	G	G	C	G
CV005661	Hoyoku	tej	Hap1	C	T	G	C	T	A	G	G	G	C	G
CV005667	Hoshiaoba	ind	Hap1	C	T	G	C	T	A	G	G	G	C	G
CV005673	Hoshinoyume	tej	Hap1	C	T	G	C	T	A	G	G	G	C	G
CV005677	Hoshiyutaka	admix	Hap4	CATAA	T	G	C	T	A	G	G	G	G	A
CV005683	Hohoemi	tej	Hap1	C	T	G	C	T	A	G	G	G	C	G
CV005691	Maihime	tej	Hap1	C	T	G	C	T	A	G	G	G	C	G
CV005698	Manamusume	tej	Hap1	C	T	G	C	T	A	G	G	G	C	G
CV005700	Mangetsumochi	tej	Hap1	C	T	G	C	T	A	G	G	G	C	G
CV005713	Mizuho	tej	Hap1	C	T	G	C	T	A	G	G	G	C	G
CV005714	Mizuhochikara	admix	Hap1	C	T	G	C	T	A	G	G	G	C	G
CV005716	Mizuhonokagayaki	tej	Hap1	C	T	G	C	T	A	G	G	G	C	G
CV005730	Minaminishiki	tej	Hap1	C	T	G	C	T	A	G	G	G	C	G
CV005736	Mineasahi	tej	Hap1	C	T	G	C	T	A	G	G	G	C	G
CV005740	Mineharuka	tej	Hap1	C	T	G	C	T	A	G	G	G	C	G
CV005741	Mineyutaka	tej	Hap4	CATAA	T	G	C	T	A	G	G	G	G	A
CV005751	Mimasari	tej	Hap1	C	T	G	C	T	A	G	G	G	C	G
CV005769	Milky_Queen	tej	Hap1	C	T	G	C	T	A	G	G	G	C	G
CV005777	Milky_Princess	tej	Hap1	C	T	G	C	T	A	G	G	G	C	G
CV005844	Musashikogane	tej	Hap4	CATAA	T	G	C	T	A	G	G	G	G	A
CV005883	Mutsuhonami	tej	Hap1	C	T	G	C	T	A	G	G	G	C	G
CV005891	Menkomochi	tej	Hap1	C	T	G	C	T	A	G	G	G	C	G
CV005897	Mochiminori	tej	Hap1	C	T	G	C	T	A	G	G	G	C	G
CV005898	Mochimusume	tej	Hap9	CATAA	G	G	C	T	T	G	G	C	G	A
CV005899	Mochibijin	tej	Hap1	C	T	G	C	T	A	G	G	G	C	G
CV005916	Yatanomochi	tej	Hap1	C	T	G	C	T	A	G	G	G	C	G
CV005919	Yamauta	tej	Hap1	C	T	G	C	T	A	G	G	G	C	G
CV005923	Yamadawara	tej	Hap1	C	T	G	C	T	A	G	G	G	C	G
CV005930	Ymabiko	tej	Hap1	C	T	G	C	T	A	G	G	G	C	G
CV005964	Yukara	tej	Hap9	CATAA	G	G	C	T	T	G	G	C	G	A
CV005968	Yugafumochi	tej	Hap1	C	T	G	C	T	A	G	G	G	C	G
CV005973	Yukisayaka	tej	Hap1	C	T	G	C	T	A	G	G	G	C	G
CV005976	Yukinosei	tej	Hap1	C	T	G	C	T	A	G	G	G	C	G
CV005978	Yukihikari	tej	Hap1	C	T	G	C	T	A	G	G	G	C	G
CV005979	Yukimaru	tej	Hap1	C	T	G	C	T	A	G	G	G	C	G
CV005990	Yumeakogare	tej	Hap1	C	T	G	C	T	A	G	G	G	C	G
CV005998	Yumesayaka	tej	Hap1	C	T	G	C	T	A	G	G	G	C	G
CV006002	Yumenohatamochi	tej	Hap4	CATAA	T	G	C	T	A	G	G	G	G	A
CV006003	Yumehikari	tej	Hap1	C	T	G	C	T	A	G	G	G	C	G
CV006015	Yokaminori	tej	Hap1	C	T	G	C	T	A	G	G	G	C	G
CV006017	Yoneshiro	tej	Hap1	C	T	G	C	T	A	G	G	G	C	G
CV006021	Leaf_star	admix	Hap1	C	T	G	C	T	A	G	G	G	C	G
CV006030	Reiho	tej	Hap9	CATAA	G	G	C	T	T	G	G	C	G	A
CV006031	Reimei	tej	Hap1	C	T	G	C	T	A	G	G	G	C	G
CV006044	Wataboshi	tej	Hap1	C	T	G	C	T	A	G	G	G	C	G
CV006227	Aichi67	tej	Hap1	C	T	G	C	T	A	G	G	G	C	G
CV006351	Aoinokaze	tej	Hap1	C	T	G	C	T	A	G	G	G	C	G
CV006354	Asahi	tej	Hap9	CATAA	G	G	C	T	T	G	G	C	G	A
CV006367	Asahimochi	tej	Hap1	C	T	G	C	T	A	G	G	G	C	G
CV006386	Iseho	tej	Hap1	C	T	G	C	T	A	G	G	G	C	G
CV006882	Eiko	tej	Hap9	CATAA	G	G	C	T	T	G	G	C	G	A
CV007003	Etsunan124	tej	Hap1	C	T	G	C	T	A	G	G	G	C	G
CV007011	Etsunan131	tej	Hap1	C	T	G	C	T	A	G	G	G	C	G
CV007045	Etsunan163	tej	Hap9	CATAA	G	G	C	T	T	G	G	C	G	A
CV007049	Etsunan168	tej	Hap1	C	T	G	C	T	A	G	G	G	C	G
CV007425	Ouu2	tej	Hap1	C	T	G	C	T	A	G	G	G	C	G
CV007438	Ouu312	tej	Hap1	C	T	G	C	T	A	G	G	G	C	G
CV007444	Ouu319	tej	Hap9	CATAA	G	G	C	T	T	G	G	C	G	A
CV007454	Ouu328	tej	Hap1	C	T	G	C	T	A	G	G	G	C	G
CV007485	Ouu357	tej	Hap1	C	T	G	C	T	A	G	G	G	C	G
CV007498	Ouu371	tej	Hap1	C	T	G	C	T	A	G	G	G	C	G
CV007655	Koganenishiki	tej	Hap1	C	T	G	C	T	A	G	G	G	C	G
CV007656	Koganebare	tej	Hap1	C	T	G	C	T	A	G	G	G	C	G
CV007816	Hanasayaka	tej	Hap1	C	T	G	C	T	A	G	G	G	C	G
CV007819	Hanafubuki	tej	Hap1	C	T	G	C	T	A	G	G	G	C	G
CV007839	Sakigake	tej	Hap1	C	T	G	C	T	A	G	G	G	C	G
CV007849	Karihashinshu	tej	Hap1	C	T	G	C	T	A	G	G	G	C	G
CV007939	Sekitori	tej	Hap9	CATAA	G	G	C	T	T	G	G	C	G	A
CV007984	Kanto124	tej	Hap1	C	T	G	C	T	A	G	G	G	C	G
CV007991	Kanto131	tej	Hap1	C	T	G	C	T	A	G	G	G	C	G
CV007997	Kanto137	tej	Hap1	C	T	G	C	T	A	G	G	G	C	G
CV008015	Kanto155	tej	Hap1	C	T	G	C	T	A	G	G	G	C	G
CV008022	Kanto161	tej	Hap4	CATAA	T	G	C	T	A	G	G	G	G	A
CV008167	Kanto53	tej	Hap1	C	T	G	C	T	A	G	G	G	C	G
CV008270	Kantomochi128	tej	Hap1	C	T	G	C	T	A	G	G	G	C	G
CV009189	Kamenoo	tej	Hap9	CATAA	G	G	C	T	T	G	G	C	G	A
CV009192	Kamenoo4	tej	Hap1	C	T	G	C	T	A	G	G	G	C	G
CV009544	Tamasakae	tej	Hap1	C	T	G	C	T	A	G	G	G	C	G
CV009754	Konjikinokaze	tej	Hap1	C	T	G	C	T	A	G	G	G	C	G
CV009760	Kinmaze	tej	Hap1	C	T	G	C	T	A	G	G	G	C	G
CV009768	Ginginga	tej	Hap1	C	T	G	C	T	A	G	G	G	C	G
CV009780	Ginganoshizuku	tej	Hap1	C	T	G	C	T	A	G	G	G	C	G
CV009783	Ginbozu	tej	Hap9	CATAA	G	G	C	T	T	G	G	C	G	A
CV010531	Megumimochi	tej	Hap1	C	T	G	C	T	A	G	G	G	C	G
CV010569	Yuinoka	tej	Hap1	C	T	G	C	T	A	G	G	G	C	G
CV010570	Tsukinohikari	tej	Hap1	C	T	G	C	T	A	G	G	G	C	G
CV010738	Gohyakumangoku	tej	Hap1	C	T	G	C	T	A	G	G	G	C	G
CV010777	Kudomochi	tej	Hap1	C	T	G	C	T	A	G	G	G	C	G
CV010780	Sachikaze	tej	Hap1	C	T	G	C	T	A	G	G	G	C	G
CV010941	Araki	tej	Hap4	CATAA	T	G	C	T	A	G	G	G	G	A
CV011310	Kokuryomiyako	tej	Hap1	C	T	G	C	T	A	G	G	G	C	G
CV011447	Kuroka	tej	Hap4	CATAA	T	G	C	T	A	G	G	G	G	A
CV012559	Matsuribare	tej	Hap1	C	T	G	C	T	A	G	G	G	C	G
CV012722	Saitamamochi10	tej	Hap9	CATAA	G	G	C	T	T	G	G	C	G	A
CV012914	Mikawanishiki	tej	Hap1	C	T	G	C	T	A	G	G	G	C	G
CV013229	Yamagat40	tej	Hap1	C	T	G	C	T	A	G	G	G	C	G
CV013254	Yamagat68	tej	Hap1	C	T	G	C	T	A	G	G	G	C	G
CV013255	Yamagat69	tej	Hap1	C	T	G	C	T	A	G	G	G	C	G
CV013267	Yamagat81	tej	Hap1	C	T	G	C	T	A	G	G	G	C	G
CV013339	Yamadanishiki	tej	Hap1	C	T	G	C	T	A	G	G	G	C	G
CV013341	Yamadaho	tej	Hap1	C	T	G	C	T	A	G	G	G	C	G
CV013405	Shigahabutaemochi	tej	Hap1	C	T	G	C	T	A	G	G	G	C	G
CV013575	Wakaba	tej	Hap9	CATAA	G	G	C	T	T	G	G	C	G	A
CV013716	Sakaikaneko	tej	Hap1	C	T	G	C	T	A	G	G	G	C	G
CV014097	Akibare	tej	Hap1	C	T	G	C	T	A	G	G	G	C	G
CV014280	Jikkoku	tej	Hap1	C	T	G	C	T	A	G	G	G	C	G
CV014311	Hatsushizuku	tej	Hap1	C	T	G	C	T	A	G	G	G	C	G
CV014313	Hatsuboshi	tej	Hap1	C	T	G	C	T	A	G	G	G	C	G
CV014588	Showamochi	tej	Hap4	CATAA	T	G	C	T	A	G	G	G	G	A
CV015911	Shinshukaneko	tej	Hap9	CATAA	G	G	C	T	T	G	G	C	G	A
CV016072	Shin-igo	tej	Hap1	C	T	G	C	T	A	G	G	G	C	G
CV016188	Niigatawase	tej	Hap1	C	T	G	C	T	A	G	G	G	C	G
CV016206	Shinsekitori	tej	Hap1	C	T	G	C	T	A	G	G	G	C	G
CV016813	Hoshinohikari	tej	Hap1	C	T	G	C	T	A	G	G	G	C	G
CV016985	Saikai147	tej	Hap9	CATAA	G	G	C	T	T	G	G	C	G	A
CV017052	Saikai210	tej	Hap1	C	T	G	C	T	A	G	G	G	C	G
CV017273	Seinan101	tej	Hap1	C	T	G	C	T	A	G	G	G	C	G
CV017278	Seinan106	tej	Hap1	C	T	G	C	T	A	G	G	G	C	G
CV017393	Seinan66	tej	Hap1	C	T	G	C	T	A	G	G	G	C	G
CV018169	Ishikarishiroke	tej	Hap1	C	T	G	C	T	A	G	G	G	C	G
CV018256	Yukigozen	tej	Hap1	C	T	G	C	T	A	G	G	G	C	G
CV018283	Senbonasahi	tej	Hap1	C	T	G	C	T	A	G	G	G	C	G
CV018347	Senichi	tej	Hap9	CATAA	G	G	C	T	T	G	G	C	G	A
CV018413	Zengokuwase	tej	Hap1	C	T	G	C	T	A	G	G	G	C	G
CV018428	Futaba	tej	Hap9	CATAA	G	G	C	T	T	G	G	C	G	A
CV018591	Hayanourin	tej	Hap1	C	T	G	C	T	A	G	G	G	C	G
CV018709	Hashiribozu	tej	Hap1	C	T	G	C	T	A	G	G	G	C	G
CV018714	Kuranohana	tej	Hap1	C	T	G	C	T	A	G	G	G	C	G
CV018785	Taichuzairai1	trj	Hap4	CATAA	T	G	C	T	A	G	G	G	G	A
CV018838	Oozora	tej	Hap1	C	T	G	C	T	A	G	G	G	C	G
CV018902	Ooba	tej	Hap1	C	T	G	C	T	A	G	G	G	C	G
CV019025	Takenari	tej	Hap1	C	T	G	C	T	A	G	G	G	C	G
CV019755	Chubu105	tej	Hap1	C	T	G	C	T	A	G	G	G	C	G
CV019813	Chubu39	tej	Hap1	C	T	G	C	T	A	G	G	G	C	G
CV019822	Chubu47	tej	Hap1	C	T	G	C	T	A	G	G	G	C	G
CV019849	Chubu72	tej	Hap1	C	T	G	C	T	A	G	G	G	C	G
CV019863	Chubu88	tej	Hap1	C	T	G	C	T	A	G	G	G	C	G
CV019947	Asanohikari	tej	Hap1	C	T	G	C	T	A	G	G	G	C	G
CV020260	Tsurukame	tej	Hap1	C	T	G	C	T	A	G	G	G	C	G
CV020975	Tohoku136	tej	Hap1	C	T	G	C	T	A	G	G	G	C	G
CV021297	Fujisaka5	tej	Hap1	C	T	G	C	T	A	G	G	G	C	G
CV021496	Nanei	tej	Hap1	C	T	G	C	T	A	G	G	G	C	G
CV021510	Nankai114	tej	Hap1	C	T	G	C	T	A	G	G	G	C	G
CV021643	Nankai76	tej	Hap1	C	T	G	C	T	A	G	G	G	C	G
CV021664	Nankai97	tej	Hap1	C	T	G	C	T	A	G	G	G	C	G
CV021742	Norin17	tej	Hap1	C	T	G	C	T	A	G	G	G	C	G
CV021743	Norin18	tej	Hap1	C	T	G	C	T	A	G	G	G	C	G
CV021745	Norin1	tej	Hap1	C	T	G	C	T	A	G	G	G	C	G
CV021746	Norin20	tej	Hap1	C	T	G	C	T	A	G	G	G	C	G
CV021747	Norin21	tej	Hap1	C	T	G	C	T	A	G	G	G	C	G
CV021749	Norin22	tej	Hap9	CATAA	G	G	C	T	T	G	G	C	G	A
CV021756	Norin29	tej	Hap9	CATAA	G	G	C	T	T	G	G	C	G	A
CV021762	Norin34	tej	Hap1	C	T	G	C	T	A	G	G	G	C	G
CV021770	Norin41	tej	Hap1	C	T	G	C	T	A	G	G	G	C	G
CV021781	Norin6	tej	Hap9	CATAA	G	G	C	T	T	G	G	C	G	A
CV021783	Norin8	tej	Hap9	CATAA	G	G	C	T	T	G	G	C	G	A
CV021791	Tomoenishiki	tej	Hap1	C	T	G	C	T	A	G	G	G	C	G
CV021827	Shirohige	tej	Hap4	CATAA	T	G	C	T	A	G	G	G	G	A
CV022084	Miyamanishiki	tej	Hap1	C	T	G	C	T	A	G	G	G	C	G
CV022952	Hyogoyumenishiki	tej	Hap1	C	T	G	C	T	A	G	G	G	C	G
CV022980	Takara	tej	Hap1	C	T	G	C	T	A	G	G	G	C	G
CV022986	Minehibiki	tej	Hap1	C	T	G	C	T	A	G	G	G	C	G
CV023004	Toyohikari	tej	Hap1	C	T	G	C	T	A	G	G	G	C	G
CV023005	Toyokuni	tej	Hap1	C	T	G	C	T	A	G	G	G	C	G
CV023028	Bozu	tej	Hap1	C	T	G	C	T	A	G	G	G	C	G
CV023030	Bozu2	tej	Hap1	C	T	G	C	T	A	G	G	G	C	G
CV023032	Bozu6	tej	Hap1	C	T	G	C	T	A	G	G	G	C	G
CV023273	Hokkai241	tej	Hap1	C	T	G	C	T	A	G	G	G	C	G
CV023297	Hokkai263	tej	Hap1	C	T	G	C	T	A	G	G	G	C	G
CV023323	Hokkai287	tej	Hap1	C	T	G	C	T	A	G	G	G	C	G
CV023552	Hokuchu7	tej	Hap9	CATAA	G	G	C	T	T	G	G	C	G	A
CV023600	Hokuriku131	tej	Hap1	C	T	G	C	T	A	G	G	G	C	G
CV023946	Banzai	tej	Hap1	C	T	G	C	T	A	G	G	G	C	G
CV023952	Manyomochi	tej	Hap1	C	T	G	C	T	A	G	G	G	C	G
CV023984	Muboaikoku	tej	Hap9	CATAA	G	G	C	T	T	G	G	C	G	A
CV024279	Satonoyuki	tej	Hap1	C	T	G	C	T	A	G	G	G	C	G
CV024715	Rikutonorin12	tej	Hap4	CATAA	T	G	C	T	A	G	G	G	G	A
CV024717	Rikutonorin15	tej	Hap4	CATAA	T	G	C	T	A	G	G	G	G	A
CV024721	Rikutonorin22	tej	Hap4	CATAA	T	G	C	T	A	G	G	G	G	A
CV024741	Rikutonorinmochi1	tej	Hap4	CATAA	T	G	C	T	A	G	G	G	G	A
CV024742	Rikutonorinmochi20	tej	Hap4	CATAA	T	G	C	T	A	G	G	G	G	A
CV024758	Rikutonorinmochi4	tej	Hap4	CATAA	T	G	C	T	A	G	G	G	G	A
CV024839	Rikuu132	tej	Hap1	C	T	G	C	T	A	G	G	G	C	G
CV024869	Rikuu20	tej	Hap9	CATAA	G	G	C	T	T	G	G	C	G	A
CV025005	Koinoyokan	tej	Hap1	C	T	G	C	T	A	G	G	G	C	G
CV025162	Reishiko	tej	Hap1	C	T	G	C	T	A	G	G	G	C	G
IBRC02	C8005	aus	Hap4	CATAA	T	G	C	T	A	G	G	G	G	A
IBRC03	Moukotou	tej	Hap1	C	T	G	C	T	A	G	G	G	C	G
IBRC04	NERICA1	trj	Hap4	CATAA	T	G	C	T	A	G	G	G	G	A
IBRC05	Nortai	tej	Hap4	CATAA	T	G	C	T	A	G	G	G	G	A
IBRC06	Sesia	trj	Hap4	CATAA	T	G	C	T	A	G	G	G	G	A
IBRC07	SHit1_8	tej	Hap1	C	T	G	C	T	A	G	G	G	C	G
IBRC08	TohokuIL18	tej	Hap1	C	T	G	C	T	A	G	G	G	C	G
JRC01	Gaisen_Mochi	trj	Hap4	CATAA	T	G	C	T	A	G	G	G	G	A
JRC03	Hinode	trj	Hap4	CATAA	T	G	C	T	A	G	G	G	G	A
JRC04	Senshou	trj	Hap4	CATAA	T	G	C	T	A	G	G	G	G	A
JRC05	Yamada_Bake	trj	Hap4	CATAA	T	G	C	T	A	G	G	G	G	A
JRC06	Kaneko_B	trj	Hap4	CATAA	T	G	C	T	A	G	G	G	G	A
JRC07	Iruma_Nishiki	trj	Hap4	CATAA	T	G	C	T	A	G	G	G	G	A
JRC08	Okka_Modoshi	trj	Hap4	CATAA	T	G	C	T	A	G	G	G	G	A
JRC10	Hirayama	trj	Hap4	CATAA	T	G	C	T	A	G	G	G	G	A
JRC11	Kahei	trj	Hap4	CATAA	T	G	C	T	A	G	G	G	G	A
JRC12	Oiran	trj	Hap4	CATAA	T	G	C	T	A	G	G	G	G	A
JRC13	Bouzu_Mochi	trj	Hap1	C	T	G	C	T	A	G	G	G	C	G
JRC14	Meguro_Mochi	trj	Hap4	CATAA	T	G	C	T	A	G	G	G	G	A
JRC17	Akage	tej	Hap1	C	T	G	C	T	A	G	G	G	C	G
JRC18	Hassokuho	tej	Hap4	CATAA	T	G	C	T	A	G	G	G	G	A
JRC19	Wataribune	tej	Hap4	CATAA	T	G	C	T	A	G	G	G	G	A
JRC20	Hosogara	tej	Hap1	C	T	G	C	T	A	G	G	G	C	G
JRC21	Akamai_JRC21	tej	Hap4	CATAA	T	G	C	T	A	G	G	G	G	A
JRC22	Mansaku	tej	Hap4	CATAA	T	G	C	T	A	G	G	G	G	A
JRC23	Ishijiro	tej	Hap1	C	T	G	C	T	A	G	G	G	C	G
JRC24	Joushuu	tej	Hap9	CATAA	G	G	C	T	T	G	G	C	G	A
JRC25	Dango	tej	Hap9	CATAA	G	G	C	T	T	G	G	C	G	A
JRC26	Aikoku	tej	Hap9	CATAA	G	G	C	T	T	G	G	C	G	A
JRC27	Ginbouzu	tej	Hap9	CATAA	G	G	C	T	T	G	G	C	G	A
JRC28	Shinriki_Mochi	tej	Hap1	C	T	G	C	T	A	G	G	G	C	G
JRC29	Shichimenchou_Mochi	tej	Hap1	C	T	G	C	T	A	G	G	G	C	G
JRC30	Morita_Wase	tej	Hap1	C	T	G	C	T	A	G	G	G	C	G
JRC31	Kameji	tej	Hap1	C	T	G	C	T	A	G	G	G	C	G
JRC32	Omachi	tej	Hap1	C	T	G	C	T	A	G	G	G	C	G
JRC33	Shinriki	tej	Hap1	C	T	G	C	T	A	G	G	G	C	G
JRC34	Kyoutoasahi	tej	Hap9	CATAA	G	G	C	T	T	G	G	C	G	A
JRC35	Kabashiko	tej	Hap1	C	T	G	C	T	A	G	G	G	C	G
JRC36	Sekiyama	tej	Hap1	C	T	G	C	T	A	G	G	G	C	G
JRC37	Shinyamadaho_2	tej	Hap1	C	T	G	C	T	A	G	G	G	C	G
JRC38	Nagoya_Shiro	tej	Hap1	C	T	G	C	T	A	G	G	G	C	G
JRC39	Shiroine	tej	Hap1	C	T	G	C	T	A	G	G	G	C	G
JRC40	Akamai_JRC40	ind	Hap1	C	T	G	C	T	A	G	G	G	C	G
JRC41	Akamai_JRC41	ind	Hap9	CATAA	G	G	C	T	T	G	G	C	G	A
JRC42	Touboshi	ind	Hap4	CATAA	T	G	C	T	A	G	G	G	G	A
JRC43	Akamai_JRC43	ind	Hap4	CATAA	T	G	C	T	A	G	G	G	G	A
JRC44	Karahoushi	ind	Hap4	CATAA	T	G	C	T	A	G	G	G	G	A
JRC45	Hiyadachitou	tej	Hap1	C	T	G	C	T	A	G	G	G	C	G
JRC46	Fukoku	tej	Hap9	CATAA	G	G	C	T	T	G	G	C	G	A
JRC47	Okabo	tej	Hap4	CATAA	T	G	C	T	A	G	G	G	G	A
JRC48	Hakamuri	tej	Hap4	CATAA	T	G	C	T	A	G	G	G	G	A
JRC49	Rikutou_Rikuu_2	tej	Hap1	C	T	G	C	T	A	G	G	G	C	G
JRC50	Himenomochi	tej	Hap3	CATAA	T	G	C	T	A	G	T	G	C	A
JRC51	Shinshiuu	tej	Hap9	CATAA	G	G	C	T	T	G	G	C	G	A
JRC52	Aichiasahi	tej	Hap9	CATAA	G	G	C	T	T	G	G	C	G	A
JRC53	Raiden	tej	Hap1	C	T	G	C	T	A	G	G	G	C	G
JRC54	Houmanshinden_Ine	tej	Hap1	C	T	G	C	T	A	G	G	G	C	G
WRC02	Kasalath	aus	Hap4	CATAA	T	G	C	T	A	G	G	G	G	A
WRC03	Bei_Khe	ind	Hap4	CATAA	T	G	C	T	A	G	G	G	G	A
WRC04	Jena_035	aus	Hap4	CATAA	T	G	C	T	A	G	G	G	G	A
WRC05	Naba	ind	Hap4	CATAA	T	G	C	T	A	G	G	G	G	A
WRC06	Puluik_Arang	ind	Hap4	CATAA	T	G	C	T	A	G	G	G	G	A
WRC09	Ryou_Suisan_Koumai	ind	Hap4	CATAA	T	G	C	T	A	G	G	G	G	A
WRC11	Jinguoyin	ind	Hap4	CATAA	T	G	C	T	A	G	G	G	G	A
WRC12	Da_Hong_Gu	ind	Hap4	CATAA	T	G	C	T	A	G	G	G	G	A
WRC13	Asu	ind	Hap4	CATAA	T	G	C	T	A	G	G	G	G	A
WRC14	IR_58	ind	Hap4	CATAA	T	G	C	T	A	G	G	G	G	A
WRC15	Co_13	ind	Hap4	CATAA	T	G	C	T	A	G	G	G	G	A
WRC16	Vary_Futsi	ind	Hap4	CATAA	T	G	C	T	A	G	G	G	G	A
WRC18	Qingyu	ind	Hap4	CATAA	T	G	C	T	A	G	G	G	G	A
WRC19	Deng_Pao_Zhai	ind	Hap4	CATAA	T	G	C	T	A	G	G	G	G	A
WRC22	Calotoc	ind	Hap4	CATAA	T	G	C	T	A	G	G	G	G	A
WRC23	Lebed	trj	Hap4	CATAA	T	G	C	T	A	G	G	G	G	A
WRC25	Muha	aus	Hap4	CATAA	T	G	C	T	A	G	G	G	G	A
WRC26	Jhona_2	aus	Hap4	CATAA	T	G	C	T	A	G	G	G	G	A
WRC27	Nepal_8	aus	Hap3	CATAA	T	G	C	T	A	G	T	G	C	A
WRC28	Jarjan	aus	Hap4	CATAA	T	G	C	T	A	G	G	G	G	A
WRC29	Kalo_Dhan	aus	Hap4	CATAA	T	G	C	T	A	G	G	G	G	A
WRC30	Anjana_Dhan	aus	Hap4	CATAA	T	G	C	T	A	G	G	G	G	A
WRC31	Shoni	aus	Hap9	CATAA	G	G	C	T	T	G	G	C	G	A
WRC32	Tupa121-3	aus	Hap9	CATAA	G	G	C	T	T	G	G	C	G	A
WRC33	Surjamukhi	aus	Hap9	CATAA	G	G	C	T	T	G	G	C	G	A
WRC34	ARC_7291	aus	Hap4	CATAA	T	G	C	T	A	G	G	G	G	A
WRC35	ARC_5955	aus	Hap4	CATAA	T	G	C	T	A	G	G	G	G	A
WRC36	Ratul	aus	Hap4	CATAA	T	G	C	T	A	G	G	G	G	A
WRC37	ARC_7047	aus	Hap4	CATAA	T	G	C	T	A	G	G	G	G	A
WRC38	ARC_11094	aus	Hap4	CATAA	T	G	C	T	A	G	G	G	G	A
WRC39	Badari_Dhan	aus	Hap4	CATAA	T	G	C	T	A	G	G	G	G	A
WRC40	Nepal_555	aus	Hap4	CATAA	T	G	C	T	A	G	G	G	G	A
WRC41	Kaluheenati	aus	Hap4	CATAA	T	G	C	T	A	G	G	G	G	A
WRC42	Local_Basmati	aus	Hap4	CATAA	T	G	C	T	A	G	G	G	G	A
WRC43	Dianyu_1	tej	Hap1	C	T	G	C	T	A	G	G	G	C	G
WRC45	Ma_sho	trj	Hap4	CATAA	T	G	C	T	A	G	G	G	G	A
WRC47	Jaguary	trj	Hap4	CATAA	T	G	C	T	A	G	G	G	G	A
WRC48	Khau_Mac_Kho	trj	Hap4	CATAA	T	G	C	T	A	G	G	G	G	A
WRC49	Padi_Perak	trj	Hap4	CATAA	T	G	C	T	A	G	G	G	G	A
WRC50	Rexmont	trj	Hap4	CATAA	T	G	C	T	A	G	G	G	G	A
WRC51	Urasan1	trj	Hap4	CATAA	T	G	C	T	A	G	G	G	G	A
WRC53	Tima	trj	Hap4	CATAA	T	G	C	T	A	G	G	G	G	A
WRC55	Tupa729	trj	Hap10	CATAA	G	G	C	T	T	A	G	C	G	A
WRC57	Milyang_23	ind	Hap4	CATAA	T	G	C	T	A	G	G	G	G	A
WRC58	Neang_Menh	ind	Hap4	CATAA	T	G	C	T	A	G	G	G	G	A
WRC59	Neang_Phtong	ind	Hap4	CATAA	T	G	C	T	A	G	G	G	G	A
WRC60	Hakphaynhay	ind	Hap4	CATAA	T	G	C	T	A	G	G	G	G	A
WRC62	Kemasin	ind	Hap4	CATAA	T	G	C	T	A	G	G	G	G	A
WRC63	Bleiyo	ind	Hap4	CATAA	T	G	C	T	A	G	G	G	G	A
WRC64	Padi_Kuning	ind	Hap3	CATAA	T	G	C	T	A	G	T	G	C	A
WRC65	Rambhog	ind	Hap4	CATAA	T	G	C	T	A	G	G	G	G	A
WRC66	Bingala	ind	Hap3	CATAA	T	G	C	T	A	G	T	G	C	A
WRC67	Phulba	trj	Hap4	CATAA	T	G	C	T	A	G	G	G	G	A
WRC68	Khao_Nam_Jen	trj	Hap2	CATAA	T	G	C	T	A	G	G	G	C	G
WRC97	Chin_Galay	ind	Hap4	CATAA	T	G	C	T	A	G	G	G	G	A
WRC98	Deejiaohualuo	ind	Hap4	CATAA	T	G	C	T	A	G	G	G	G	A
WRC100	Vandaran	ind	Hap4	CATAA	T	G	C	T	A	G	G	G	G	A
W0123-1	O. rufipogon	N/A	Hap4	CATAA	T	G	C	T	A	G	G	G	G	A
W0141	O. rufipogon	N/A	Hap5	CATAA	T	A	C	T	A	G	G	G	G	A
W0170	O. rufipogon	N/A	Hap4	CATAA	T	G	C	T	A	G	G	G	G	A
W1687	O. rufipogon	N/A	Hap3	CATAA	T	G	C	T	A	G	T	G	C	A
W1698	O. rufipogon	N/A	Hap4	CATAA	T	G	C	T	A	G	G	G	G	A
W1739	O. rufipogon	N/A	Hap7	CATAA	T	G	C	C	A	G	G	G	G	A
W1754	O. rufipogon	N/A	Hap6	CATAA	T	G	T	T	A	G	G	G	G	A
W1777	O. rufipogon	N/A	Hap4	CATAA	T	G	C	T	A	G	G	G	G	A
W1943	O. rufipogon	N/A	Hap9	CATAA	G	G	C	T	T	G	G	C	G	A
W1979	O. rufipogon	N/A	Hap8	CATAA	T	G	C	T	A	G	G	C	G	A
W2012	O. rufipogon	N/A	Hap4	CATAA	T	G	C	T	A	G	G	G	G	A
