## Supplementary Table 4 for "Impact of rice *GENERAL REGULATORY FACTOR14h* (*GF14h*) on low-temperature seed germination and its application to breeding"

### Sheet: Table S2
Supplementary Table S4. Primers used in this study.
(A) Primer sequences for mapping
Marker name	Marker position	Forward (5'-3')	Reverse (5'-3')	Restriction enzyme	Position
INDEL1	A	TTTGTCACCTGCCAATGAAG	GCCAAGATGAAGAGGATGTG	-	19228150
SNP1	B	AAACCATGTCTCTACGCTAAAAATG	ATGTGTCGTTTTATCACTTTCGGTA	-	23466410
SNP2	C	TGCATGGATCTGAGATGTATTTG	AAATACTCCCATCAACCTCCACT	-	23482644
CAPS1	D	CTGTTGTTGCACTTTGTAAACACAG	GGTAGGATAGGAGGGAGTGTAGAAT	AluI	23505038
SNP3	E	TGTGAATAGCTAACAAGATTCAACAA	TTTCCATCTCGACTTAAAACCTG	-	23512246
SNP4	F	TGAGATCAGTGGTTCAGATTGTTT	CGGGAGTAAATGAATCTCAAAATTA	-	23513861 23513939
CAPS2	G	TTTCTCCTACTCATACGGCATCAAA	AGGTGGAAGCCCAATAGAAGTAAAT	MluI	23520201
CAPS3	H	TGGCTGAATTTAGCACTGGA	AAAGGCAGATCCAGGAAACA	SmlI	23555223
SNP5	I	CTACTCCATAGAGGGTAGCCAAGAG	GGGTATGGTAAGCTCGTTACCTC	-	23561633 23561640
SNP6	J	CTCTCGGCTGATGCGATTA	TATACACGGGATAAGAAACGGAGAT	-	23564224 23564321 23564395 23564473
CAPS4	K	GTGCTAGAGTTAAGATGATGGCAAC	CATCAAGAAATCAAGAAACACGCAC	AclI	23608577
INDEL2	L	GCTGCAGCAAGGTTAGAATTATGTT	AACTCTGGACGTGACTATAGTTAGC	-	24341936
(B) Primer sequences for CRISPR/Cas9 construct of GF14hArroz
Gene		Forward (5'-3')	Reverse (5'-3')
GF14hArroz-target1		GTTGCAAGGCCAAGCCTGAATTGA	AAACTCAATTCAGGCTTGGCCTTG
GF14hArroz-target2		GTTGACAATGCCAGGTTCTCCTTC	AAACGAAGGAGAACCTGGCATTGT
GF14hArroz-target1-check		GGAAGGGTGATTACTACCGTTACTT	TGTTTCATGATGCCATCTTATATTG
GF14hArroz-target2-check		CTTATTTGTGTGTAGCTGCATCTTG	CAGTGACCACAACATATGGTAAAAG
Hyg-check		CGACCTCGTATTGGGAATCC	CGACAGCGTCTCCGACCTGA
(C) Primer sequences for GF14hArroz cloning and vector construct
Gene/vector		Forward (5'-3')	Reverse (5'-3')
pCambia1300S-GF14hArroz		CCGGGGATCCTCTAGCGAAGAGGATGAAGGAGAG	GCAGGTCGACTCTAGCATTTCAGACAGTTAGCCC
(D) Primer sequences for qRT-PCR
Gene		Forward (5'-3')	Reverse (5'-3')
GF14h		GGAACTGAAAAGAAGGCTGCTACT	ACAACCATGGCGTGCTGAT
Actin1		CTGACGCCGAGGATATCCA	GCCTTGACCATACCAGTTCCA
