## Supplementary Table 5 for "Impact of rice *GENERAL REGULATORY FACTOR14h* (*GF14h*) on low-temperature seed germination and its application to breeding"

### Sheet: Table S1
Supplementary Table S5. List of RNA-seq samples used in this study and their Sequence Read Archive (SRA) IDs in BioProject PRJDB17450.
Variety	Temperature condition	Time after seed imbibition	DDBJ* BioSample Name	DDBJ BioSample Accession ID	DDBJ SRA Accession ID
Hitomebore	25ºC	0 hour	Oryza_sativa_japonica_Hitomebore_seed_temp25_0h_1	SAMD00790015	DRR569844
Hitomebore	25ºC	0 hour	Oryza_sativa_japonica_Hitomebore_seed_temp25_0h_2	SAMD00790023	DRR569845
Hitomebore	25ºC	0 hour	Oryza_sativa_japonica_Hitomebore_seed_temp25_0h_3	SAMD00790031	DRR569846
Hitomebore	15ºC	0 hour	Oryza_sativa_japonica_Hitomebore_seed_temp15_0h_1	SAMD00789991	DRR569847
Hitomebore	15ºC	0 hour	Oryza_sativa_japonica_Hitomebore_seed_temp15_0h_2	SAMD00789999	DRR569848
Hitomebore	15ºC	0 hour	Oryza_sativa_japonica_Hitomebore_seed_temp15_0h_3	SAMD00790007	DRR569849
qLTG11-NIL	25ºC	0 hour	Oryza_sativa_japonica_qLTG11-NIL_seed_temp25_0h_1	SAMD00790011	DRR569850
qLTG11-NIL	25ºC	0 hour	Oryza_sativa_japonica_qLTG11-NIL_seed_temp25_0h_2	SAMD00790019	DRR569851
qLTG11-NIL	25ºC	0 hour	Oryza_sativa_japonica_qLTG11-NIL_seed_temp25_0h_3	SAMD00790027	DRR569852
qLTG11-NIL	15ºC	0 hour	Oryza_sativa_japonica_qLTG11-NIL_seed_temp15_0h_1	SAMD00789987	DRR569853
qLTG11-NIL	15ºC	0 hour	Oryza_sativa_japonica_qLTG11-NIL_seed_temp15_0h_2	SAMD00789995	DRR569854
qLTG11-NIL	15ºC	0 hour	Oryza_sativa_japonica_qLTG11-NIL_seed_temp15_0h_3	SAMD00790003	DRR569855
Hitomebore	25ºC	1 day	Oryza_sativa_japonica_Hitomebore_seed_temp25_1d_1	SAMD00790016	DRR569856
Hitomebore	25ºC	1 day	Oryza_sativa_japonica_Hitomebore_seed_temp25_1d_2	SAMD00790024	DRR569857
Hitomebore	25ºC	1 day	Oryza_sativa_japonica_Hitomebore_seed_temp25_1d_3	SAMD00790032	DRR569858
Hitomebore	15ºC	1 day	Oryza_sativa_japonica_Hitomebore_seed_temp15_1d_1	SAMD00789992	DRR569859
Hitomebore	15ºC	1 day	Oryza_sativa_japonica_Hitomebore_seed_temp15_1d_2	SAMD00790000	DRR569860
Hitomebore	15ºC	1 day	Oryza_sativa_japonica_Hitomebore_seed_temp15_1d_3	SAMD00790008	DRR569861
qLTG11-NIL	25ºC	1 day	Oryza_sativa_japonica_qLTG11-NIL_seed_temp25_1d_1	SAMD00790012	DRR569862
qLTG11-NIL	25ºC	1 day	Oryza_sativa_japonica_qLTG11-NIL_seed_temp25_1d_2	SAMD00790020	DRR569863
qLTG11-NIL	25ºC	1 day	Oryza_sativa_japonica_qLTG11-NIL_seed_temp25_1d_3	SAMD00790028	DRR569864
qLTG11-NIL	15ºC	1 day	Oryza_sativa_japonica_qLTG11-NIL_seed_temp15_1d_1	SAMD00789988	DRR569865
qLTG11-NIL	15ºC	1 day	Oryza_sativa_japonica_qLTG11-NIL_seed_temp15_1d_2	SAMD00789996	DRR569866
qLTG11-NIL	15ºC	1 day	Oryza_sativa_japonica_qLTG11-NIL_seed_temp15_1d_3	SAMD00790004	DRR569867
Hitomebore	25ºC	2 days	Oryza_sativa_japonica_Hitomebore_seed_temp25_2d_1	SAMD00790017	DRR569868
Hitomebore	25ºC	2 days	Oryza_sativa_japonica_Hitomebore_seed_temp25_2d_2	SAMD00790025	DRR569869
Hitomebore	25ºC	2 days	Oryza_sativa_japonica_Hitomebore_seed_temp25_2d_3	SAMD00790033	DRR569870
Hitomebore	15ºC	2 days	Oryza_sativa_japonica_Hitomebore_seed_temp15_2d_1	SAMD00789993	DRR569871
Hitomebore	15ºC	2 days	Oryza_sativa_japonica_Hitomebore_seed_temp15_2d_2	SAMD00790001	DRR569872
Hitomebore	15ºC	2 days	Oryza_sativa_japonica_Hitomebore_seed_temp15_2d_3	SAMD00790009	DRR569873
qLTG11-NIL	25ºC	2 days	Oryza_sativa_japonica_qLTG11-NIL_seed_temp25_2d_1	SAMD00790013	DRR569874
qLTG11-NIL	25ºC	2 days	Oryza_sativa_japonica_qLTG11-NIL_seed_temp25_2d_2	SAMD00790021	DRR569875
qLTG11-NIL	25ºC	2 days	Oryza_sativa_japonica_qLTG11-NIL_seed_temp25_2d_3	SAMD00790029	DRR569876
qLTG11-NIL	15ºC	2 days	Oryza_sativa_japonica_qLTG11-NIL_seed_temp15_2d_1	SAMD00789989	DRR569877
qLTG11-NIL	15ºC	2 days	Oryza_sativa_japonica_qLTG11-NIL_seed_temp15_2d_2	SAMD00789997	DRR569878
qLTG11-NIL	15ºC	2 days	Oryza_sativa_japonica_qLTG11-NIL_seed_temp15_2d_3	SAMD00790005	DRR569879
Hitomebore	25ºC	3 days	Oryza_sativa_japonica_Hitomebore_seed_temp25_3d_1	SAMD00790018	DRR569880
Hitomebore	25ºC	3 days	Oryza_sativa_japonica_Hitomebore_seed_temp25_3d_2	SAMD00790026	DRR569881
Hitomebore	25ºC	3 days	Oryza_sativa_japonica_Hitomebore_seed_temp25_3d_3	SAMD00790034	DRR569882
Hitomebore	15ºC	3 days	Oryza_sativa_japonica_Hitomebore_seed_temp15_3d_1	SAMD00789994	DRR569883
Hitomebore	15ºC	3 days	Oryza_sativa_japonica_Hitomebore_seed_temp15_3d_2	SAMD00790002	DRR569884
Hitomebore	15ºC	3 days	Oryza_sativa_japonica_Hitomebore_seed_temp15_3d_3	SAMD00790010	DRR569885
qLTG11-NIL	25ºC	3 days	Oryza_sativa_japonica_qLTG11-NIL_seed_temp25_3d_1	SAMD00790014	DRR569886
qLTG11-NIL	25ºC	3 days	Oryza_sativa_japonica_qLTG11-NIL_seed_temp25_3d_2	SAMD00790022	DRR569887
qLTG11-NIL	25ºC	3 days	Oryza_sativa_japonica_qLTG11-NIL_seed_temp25_3d_3	SAMD00790030	DRR569888
qLTG11-NIL	15ºC	3 days	Oryza_sativa_japonica_qLTG11-NIL_seed_temp15_3d_1	SAMD00789990	DRR569889
qLTG11-NIL	15ºC	3 days	Oryza_sativa_japonica_qLTG11-NIL_seed_temp15_3d_2	SAMD00789998	DRR569890
qLTG11-NIL	15ºC	3 days	Oryza_sativa_japonica_qLTG11-NIL_seed_temp15_3d_3	SAMD00790006	DRR569891
* DDBJ: DNA Data Bank of Japan (https://www.ddbj.nig.ac.jp/index-e.html)
